# De novo transcriptome assembly, functional annotation and characterization of the Atlantic bluefin tuna (*Thunnus thynnus*) larval stage

**DOI:** 10.1101/2020.05.27.118927

**Authors:** Marisaldi Luca, Basili Danilo, Gioacchini Giorgia, Carnevali Oliana

**Affiliations:** Department of Life and Environmental Sciences, Università Politecnica delle Marche, Ancona 60131, Italy; Centre for Molecular Informatics, Department of Chemistry, University of Cambridge, Lensfield Road, Cambridge, CB2 1EW, UK

**Keywords:** Larval transcriptome, *Thunnus thynnus*, tuna larvae

## Abstract

Over the last two decades, many efforts have been invested in attempting to close the life cycle of the iconic Atlantic bluefin tuna (*Thunnus thynnus*) and develop a true aquaculture-based market. However, the limited molecular resources nowadays available represent a clear limitation towards the domestication of this species. To fill such a gap of knowledge, we assembled and characterized a de novo larval transcriptome by taking advantage of publicly available databases with the final goal of better understanding the larval development. The assembled transcriptome comprised 37,117 protein-coding transcripts, of which 13,633 full-length (>80% coverage), with an Ex90N50 of 3,061 bp and 76% of complete and single-copy core vertebrate genes orthologues. Of these transcripts, 34,980 had a hit against the EggNOG database and 14,983 with the KAAS annotation server. By comparing our data with a set of representative fish species proteomes, it was found that 78.4% of the tuna transcripts were successfully included in orthologous groups. Codon usage bias was identified for processes such as translation, peptide biosynthesis, muscle development and ion transport, supporting the idea of mechanisms at play in regulating stability and translation efficiency of transcripts belonging to key biological processes during the larval growth. The information generated by this study on the Atlantic bluefin tuna represent a relevant improvement of the transcriptomic resources available to the scientific community and lays the foundation for future works aimed at exploring in greater detail physiological responses at molecular level in different larval stages.
