## Supplementary material for "De novo transcriptome assembly, functional annotation and characterization of the Atlantic bluefin tuna (*Thunnus thynnus*) larval stage": 4-Supplementary S4

### Sheet: 1-Biological process
Raw enrichment
ID	Description	GeneRatio	BgRatio	pvalue	p.adjust	qvalue	geneID	Count
GO:0002181	Cytoplasmic translation	46/2477	95/13440	2.49568e-11	1.5331e-07	1.45172e-07	gspt1/eif4b/fau/rpl15/eif4ebp1/rpl8/rpl36/rplp2/rplp1/eif5/rpl22/eif3d/rps18/rpl27a/rpl36a/rpl37/rps5/rpl31/rpl7a/rpl35/rpl18/rpl14/eif4g1/rps7/rps3/rps8/rpl18a/rps20/rps16/rps9/rps25/rps27a/rplp0/rpl17/rpl11/rpl21/rpl10/rpl13/rps14a/eif3a/rpl23/rpl30/rps30/ftsj1/rpl27/rpl12	46
GO:0045047	protein targeting to ER	28/2477	59/13440	3.32442e-07	0.000369343	0.000349739	fau/rpl15/rpl8/rpl36/rplp2/rplp1/rpl36a/chmp4b/rpl31/rpl7a/rpl14/rps7/srp68/rps8/rpl18a/srp14/pmm1/srp54/rps27a/rplp0/spcs3/rpl17/rpl11/rpl10/rpl13/rpl23/rpl12/spcs1	28
GO:0006613	cotranslational protein targeting to membrane	26/2477	54/13440	6.11638e-07	0.000528523	0.00050047	arl6ip1/fau/rpl15/rpl8/rpl36/rplp2/rplp1/ssr1/ssr2/rpl36a/rpl31/rpl7a/rpl14/rps7/srp68/rps8/rpl18a/srp54/rps27a/rplp0/rpl17/rpl11/rpl10/rpl13/rpl23/rpl12	26
GO:0055001	muscle cell development	73/2477	232/13440	9.93631e-07	0.000772747	0.000731731	ppp3ca/ski/six4/nebl/etv6/prm/cav3/lef1/megf10/flnc/pomt1/lrrc39/tnni3/nuak1/nfatc4/gas8/smad6/krt8/myoz1/capzb/ldb3/meox1/cav2/popdc2/cfl2/cyp26a1/adm/gpx1/klhl41/dcaf7/unc-15/itgb1/capn3/hnrnpu/cryaa/murc/how/ihh/atg5/mef2/tnnt3/fhl2/sgcd/stub1/myod1/tnni1/six1/nppa/vangl2/myog/specc1/ramp2/ankrd1/mybpc2/gmppb/bves/bin3/hdac2/rac3/camk2d/dner/tmod4/cav1/acta1/daam2/tanc2/afg3l2/lmna/khc/kif5a/w…	73
GO:0072599	establishment of protein localization to endoplasmic reticulum	28/2477	62/13440	1.18025e-06	0.000834434	0.000790144	fau/rpl15/rpl8/rpl36/rplp2/rplp1/rpl36a/chmp4b/rpl31/rpl7a/rpl14/rps7/srp68/rps8/rpl18a/srp14/pmm1/srp54/rps27a/rplp0/spcs3/rpl17/rpl11/rpl10/rpl13/rpl23/rpl12/spcs1	28
GO:0000184	nuclear-transcribed mRNA catab process	30/2477	70/13440	1.92853e-06	0.0011537	0.00109247	gspt1/fau/ncbp2/rpl15/pabpc1/rpl8/rpl36/rplp2/rplp1/magoh/rpl36a/upf2/rpl31/rpl7a/rpl14/upf1/eif4g1/rps7/rps8/rpl18a/rps27a/rplp0/rpl17/rpl11/rpl10/rpl13/rpl23/pnrc1/rpl12/smg1	30
GO:0006614	SRP-dependent cotranslational protein targeting to membrane	23/2477	48/13440	3.01227e-06	0.00167332	0.0015845	fau/rpl15/rpl8/rpl36/rplp2/rplp1/rpl36a/rpl31/rpl7a/rpl14/rps7/srp68/rps8/rpl18a/srp54/rps27a/rplp0/rpl17/rpl11/rpl10/rpl13/rpl23/rpl12	23
GO:0006412	Translation	95/2477	334/13440	3.9838e-06	0.00206547	0.00195584	gspt1/rrbp1/eif4b/fau/mrpl11/tufm/rps6kb2/mrpl17/utp11l/rpl15/eif4ebp1/eif4g2/pabpc1/rpl8/rpl36/coa1/rplp2/nars/rplp1/abce1/eif5/rpl22/mrpl32/eif3d/rps18/yars/ef1beta/eef1a1/eef1b2/rpl27a/nhp2/eef2/eef1g/mrpl51/rpl36a/rpl37/mrpl57/rps5/mrpl35/aars/ef1a-f2/eif4e2/eif-1a/rpl31/aars2/rpl7a/rpl35/rpl18/rpl14/mrps34/mrps6/eif4g1/rps7/naca/tars/eif1ax/mrps17/fars2/mrps26/rps3/rps8/rpl18a/rps20/rps16/rp…	95
GO:0042692	muscle cell differentiation	108/2477	394/13440	5.77869e-06	0.00280881	0.00265972	foxo/hira/ppp3ca/ski/ebf3/six4/nebl/etv6/prm/cav3/pkm/lef1/megf10/rps6kb2/avpr1a/flnc/pomt1/calr/lrrc39/tnni3/nuak1/nfatc4/igfbp5/gas8/smad6/krt8/igf2/myoz1/tpi/capzb/neo1/ldb3/elmo1/meox1/kirrel/cav2/popdc2/cfl2/cyp26a1/ldhb/pax3/adm/gpx1/klhl41/dcaf7/unc-15/itgb1/capn3/crk/hnrnpu/cryaa/murc/rora/how/ihh/capn2/capn9/hhex/atg5/mef2/ldha/tnnt3/fhl2/sgcd/stub1/myod1/tnni1/six1/pfkp/akap13/nppa/vang…	108
GO:0051146	striated muscle cell differentiation	92/2477	325/13440	6.9687e-06	0.00318489	0.00301584	foxo/ppp3ca/ski/six4/nebl/etv6/prm/cav3/pkm/lef1/rps6kb2/avpr1a/flnc/pomt1/calr/lrrc39/tnni3/nuak1/igfbp5/krt8/igf2/myoz1/tpi/capzb/neo1/ldb3/elmo1/kirrel/cav2/popdc2/cfl2/cyp26a1/ldhb/pax3/gpx1/klhl41/dcaf7/unc-15/itgb1/capn3/crk/hnrnpu/cryaa/murc/how/ihh/capn2/capn9/atg5/mef2/ldha/tnnt3/fhl2/sgcd/stub1/myod1/tnni1/six1/pfkp/akap13/nppa/vangl2/myog/specc1/ankrd1/mybpc2/gmppb/bves/nckap1/bin3/hda…	92
GO:0070972	protein localization to endoplasmic reticulum	30/2477	75/13440	1.04186e-05	0.0042645	0.00403815	fau/rpl15/rpl8/rpl36/rplp2/rplp1/rpl36a/chmp4b/rpl31/rpl7a/rpl14/rps7/srp68/bcap31/rps8/rpl18a/srp14/pmm1/srp54/rps27a/rplp0/spcs3/rpl17/rpl11/rpl10/rpl13/ubac2/rpl23/rpl12/spcs1	30
GO:0055002	striated muscle cell development	66/2477	218/13440	1.34655e-05	0.00498674	0.00472205	ppp3ca/ski/six4/nebl/etv6/prm/cav3/lef1/flnc/pomt1/lrrc39/tnni3/nuak1/krt8/myoz1/capzb/ldb3/cav2/popdc2/cfl2/cyp26a1/gpx1/klhl41/dcaf7/unc-15/itgb1/capn3/hnrnpu/cryaa/murc/how/ihh/atg5/mef2/tnnt3/fhl2/sgcd/stub1/myod1/tnni1/six1/nppa/vangl2/myog/specc1/ankrd1/mybpc2/gmppb/bves/bin3/hdac2/rac3/camk2d/dner/tmod4/cav1/acta1/daam2/tanc2/afg3l2/lmna/khc/kif5a/wupa/tnt-3/xk	66
GO:0043043	peptide biosynthetic process	95/2477	350/13440	3.15669e-05	0.010229	0.00968607	gspt1/rrbp1/eif4b/fau/mrpl11/tufm/rps6kb2/mrpl17/utp11l/rpl15/eif4ebp1/eif4g2/pabpc1/rpl8/rpl36/coa1/rplp2/nars/rplp1/abce1/eif5/rpl22/mrpl32/eif3d/rps18/yars/ef1beta/eef1a1/eef1b2/rpl27a/nhp2/eef2/eef1g/mrpl51/rpl36a/rpl37/mrpl57/rps5/mrpl35/aars/ef1a-f2/eif4e2/eif-1a/rpl31/aars2/rpl7a/rpl35/rpl18/rpl14/mrps34/mrps6/eif4g1/rps7/naca/tars/eif1ax/mrps17/fars2/mrps26/rps3/rps8/rpl18a/rps20/rps16/rp…	95
GO:0015988	ECPT transport against electrochem gradient	11/2477	17/13440	3.36547e-05	0.0104693	0.0099136	atp6v1ba/atp6v0d1/atp1a1/atp1a2/atp6v1c1/vha13/atp6v1f/atp6v1g1/atp6v1a/atp6v0c/atp6v0b	11
GO:0006612	protein targeting to membrane	32/2477	88/13440	5.19187e-05	0.0138089	0.0130759	arl6ip1/fau/rab3ip/myo1c/rpl15/rpl8/rpl36/rplp2/rplp1/arl6/ssr1/ssr2/golga7/rpl36a/chmp4b/rpl31/rpl7a/rpl14/rps7/srp68/rps8/rpl18a/cacng2/srp54/rps27a/rplp0/rpl17/rpl11/rpl10/rpl13/rpl23/rpl12	32
GO:0030033	microvillus assembly	9/2477	13/13440	8.43079e-05	0.0204894	0.0194019	ezr/rdx/stx2/fxyd5/stk26/slc9a3r1/fscn1/rapgef6/ankmy2	9
GO:0090662	transmembrane transport	21/2477	50/13440	9.38502e-05	0.0208881	0.0197794	atp6v1ba/atp6v0d1/atp5a1/atp2a1/atp5g1/atp1b2/atp1a1/atp1a2/pitpnm2/atp6v1c1/vha13/atp6v0a1/atp5b/atp6v1f/atp5d/atp6v1g1/atp6v1a/atp6v0c/atp1b1/abcc4/atp6v0b	21
GO:0099131	ion transmembrane transport	21/2477	50/13440	9.38502e-05	0.0208881	0.0197794	atp6v1ba/atp6v0d1/atp5a1/atp2a1/atp5g1/atp1b2/atp1a1/atp1a2/pitpnm2/atp6v1c1/vha13/atp6v0a1/atp5b/atp6v1f/atp5d/atp6v1g1/atp6v1a/atp6v0c/atp1b1/abcc4/atp6v0b	21
GO:0006413	translational initiation	35/2477	102/13440	9.40058e-05	0.0208881	0.0197794	eif4b/fau/rpl15/eif4ebp1/eif4g2/pabpc1/rpl8/rpl36/rplp2/rplp1/abce1/eif5/eif3d/rpl36a/eif-1a/rpl31/rpl7a/rpl14/eif4g1/rps7/eif1ax/rps8/rpl18a/eif3i/rps27a/rplp0/eif3b/eif3c/rpl17/rpl11/rpl10/rpl13/eif3a/rpl23/rpl12	35
GO:0006518	peptide metabolic process	113/2477	443/13440	0.000107078	0.0219609	0.0207952	gspt1/rrbp1/eif4b/fau/clu/mrpl11/tufm/rps6kb2/mrpl17/utp11l/rpl15/eif4ebp1/eif4g2/pabpc1/rpl8/rpl36/coa1/rplp2/nars/rplp1/abce1/ctsz/gpx4/eif5/rpl22/mrpl32/eif3d/rps18/yars/ef1beta/eef1a1/eef1b2/rpl27a/nhp2/gpx1/eef2/eef1g/rnpepl1/mrpl51/rpl36a/hsp90ab1/rpl37/mrpl57/rps5/hm13/mrpl35/aars/ef1a-f2/eif4e2/eif-1a/rpl31/aars2/becn1/rpl7a/rpl35/rpl18/rpl14/mrps34/mrps6/eif4g1/rps7/cpb1/naca/tars/eif1ax…	113
GO:0007517	muscle organ development	99/2477	379/13440	0.000109574	0.0219609	0.0207952	wnt2b/ppp3ca/atf3/ski/bmpr1a/ebf3/fgfrl1/six4/cav3/megf10/smyd1/fhl3/lamc1/lims1/pomt1/lrrc39/phox2b/gsc/wnt7a/tnni3/sri/dmrta2/tagln/elmo1/fktn/myl3/dcn/kirrel/cav2/cfl2/sec23a/tgfb2/pax3/pax7/ik/gpx1/klhl41/dcaf7/itgb1/capn3/neb/smu1/how/ckmt1b/trim71/taz/dtnbp1/hhex/fgfr1/mef2/pitx1/grip1/gpcpd1/tnnt3/lhx9/lhx2/sgcd/hand1/des/myod1/tnni1/six1/vangl2/arid3b/arid3a/myog/sh3bp5/scn8a/abi2/ankrd1/…	99
GO:0015991	proton transmembrane transport	10/2477	16/13440	0.000119787	0.0232896	0.0220534	atp6v1ba/atp6v0d1/atp1a2/atp6v1c1/vha13/atp6v1f/atp6v1g1/atp6v1a/atp6v0c/atp6v0b	10
GO:0006826	iron ion transport	18/2477	41/13440	0.000148875	0.0273389	0.0258878	cltc/picalm/slc40a1/atp6v0d1/atp6v1d/fth1/slc25a28/atp6v1c1/steap3/atp6v0a1/atp6v1f/arhgap1/atp6v1g1/slc39a14/myo1b/atp6v1a/b2m/steap2	18
GO:0045026	plasma membrane fusion	14/2477	28/13440	0.000149109	0.0273389	0.0258878	stxbp1/snap25/vash2/tusc5/nsf/stx2/stx1b/prrt2/snap23/en2/stx3/en/cd9/snapin	14
GO:0015682	iron ion transport	13/2477	25/13440	0.000154676	0.0273389	0.0258878	cltc/atp6v0d1/atp6v1d/atp6v1c1/steap3/atp6v0a1/atp6v1f/arhgap1/atp6v1g1/myo1b/atp6v1a/b2m/steap2	13
GO:0072512	trivalent inorganic cation transport	13/2477	25/13440	0.000154676	0.0273389	0.0258878	cltc/atp6v0d1/atp6v1d/atp6v1c1/steap3/atp6v0a1/atp6v1f/arhgap1/atp6v1g1/myo1b/atp6v1a/b2m/steap2	13
GO:0014902	myotube differentiation	38/2477	117/13440	0.000180328	0.0311647	0.0295106	foxo/ppp3ca/ski/six4/cav3/pkm/rps6kb2/avpr1a/tpi/neo1/elmo1/kirrel/cav2/ldhb/gpx1/klhl41/capn3/crk/capn2/capn9/mef2/ldha/myod1/six1/pfkp/myog/nckap1/bin3/rac3/tpi1/dner/cav1/acta1/dyrk1b/tanc2/khc/kif5a/xk	38
GO:0043604	amide biosynthetic process	113/2477	449/13440	0.000190704	0.0321513	0.0304448	gspt1/rrbp1/eif4b/fau/mrpl11/tufm/rps6kb2/aanat/mrpl17/utp11l/rpl15/eif4ebp1/eif4g2/pabpc1/rpl8/acly/rpl36/coa1/acsbg2/rplp2/dld/nars/b3galt1/rplp1/abce1/eif5/fpgs/rpl22/mrpl32/eif3d/rps18/ugcg/yars/ef1beta/eef1a1/eef1b2/rpl27a/nhp2/eef2/eef1g/mrpl51/rpl36a/rpl37/mrpl57/rps5/mrpl35/aars/cers1/ef1a-f2/eif4e2/eif-1a/acss2/rpl31/aars2/gcdh/rpl7a/rpl35/rpl18/rpl14/mrps34/mrps6/eif4g1/rps7/naca/tars/e…	113
GO:0099132	cation transmembrane transport	20/2477	49/13440	0.000218837	0.0354562	0.0335742	atp6v1ba/atp6v0d1/atp5a1/atp2a1/atp5g1/atp1b2/atp1a1/atp1a2/pitpnm2/atp6v1c1/vha13/atp6v0a1/atp5b/atp6v1f/atp5d/atp6v1g1/atp6v1a/atp6v0c/atp1b1/atp6v0b	20
GO:0009145	purine nucleoside triphosphate biosynthetic process	27/2477	75/13440	0.000235781	0.0366734	0.0347268	pnp/pkm/awd/atp5a1/tpi/atp5j/hk3/atp5g1/pgm2l1/aldoc/slc25a13/aldoa/atp5l/ldha/eno3/nme1/pfkp/atp6v0a1/atp5b/impdh2/atp5d/tpi1/atp6v1g1/chchd10/gapdhs/pfkfb3/pgam1	27
GO:0009206	purine ribonucleoside triphosphate biosynthetic process	27/2477	75/13440	0.000235781	0.0366734	0.0347268	pnp/pkm/awd/atp5a1/tpi/atp5j/hk3/atp5g1/pgm2l1/aldoc/slc25a13/aldoa/atp5l/ldha/eno3/nme1/pfkp/atp6v0a1/atp5b/impdh2/atp5d/tpi1/atp6v1g1/chchd10/gapdhs/pfkfb3/pgam1	27
GO:0090150	establishment of protein localization to membrane	49/2477	165/13440	0.000275348	0.0404034	0.0382589	arl6ip1/snap25/fau/rab3ip/myo1c/bmf/wrb/rpl15/rpl8/rpl36/rplp2/dynlt1/tusc5/rplp1/arl6/ssr1/ssr2/rab26/rilpl1/golga7/krt18/stx1b/bbs1/rpl36a/chmp4b/rpl31/rpl7a/rpl14/rps7/srp68/vamp4/rps8/rpl18a/snap23/cacng2/srp54/rps27a/rplp0/tomm22/rpl17/stx3/rpl11/ndufa13/cox18/rpl10/rpl13/rpl23/atp1b1/rpl12	49
Filtered enrichment (Revigo output)
Term_ID	Description	Frequency	plot_X	plot_Y	plot_size	Uniqueness	Dispensability	Representative	Eliminated
GO:0000184	nuclear-transcribed mRNA catabolic process, nonsense-mediated decay	0.0003	-5.92	1.477	3.588	0.861	0	184	0
GO:0072512	trivalent inorganic cation transport	0.0001	4.702	-3.836	3.258	0.699	0	72512	0
GO:0030033	microvillus assembly	0	0.655	5.96	2.628	0.788	0.018	30033	0
GO:0007517	muscle organ development	0.0008	-3.97	5.518	4.009	0.649	0.047	7517	0
GO:0014902	myotube differentiation	0.0003	null	null	3.554	0.614	0.855	7517	1
GO:0051146	striated muscle cell differentiation	0.0006	null	null	3.905	0.603	0.924	7517	1
GO:0042692	muscle cell differentiation	0.0009	null	null	4.058	0.606	0.925	7517	1
GO:0055001	muscle cell development	0.0004	null	null	3.717	0.61	0.877	7517	1
GO:0055002	striated muscle cell development	0.0004	null	null	3.676	0.609	0.917	7517	1
GO:0002181	cytoplasmic translation	0.0006	-3.287	-5.587	3.915	0.75	0.092	2181	0
GO:0009206	purine ribonucleoside triphosphate biosynthetic process	0.0049	-3.771	-1.361	4.794	0.686	0.182	9206	0
GO:0009145	purine nucleoside triphosphate biosynthetic process	0.0049	null	null	4.794	0.686	0.939	9206	1
GO:0090662	ATP hydrolysis coupled transmembrane transport	0.01	5.968	-0.879	5.109	0.691	0.212	90662	0
GO:0045026	plasma membrane fusion	0.0001	1.934	5.73	3.174	0.704	0.251	45026	0
GO:0045047	protein targeting to ER	0.0016	5.493	0.813	4.323	0.561	0.26	45047	0
GO:0072599	establishment of protein localization to endoplasmic reticulum	0.0017	null	null	4.326	0.575	0.978	45047	1
GO:0070972	protein localization to endoplasmic reticulum	0.0019	null	null	4.381	0.593	0.799	45047	1
GO:0006614	SRP-dependent cotranslational protein targeting to membrane	0.0014	null	null	4.249	0.424	0.984	45047	1
GO:0006826	iron ion transport	0.0013	5.046	-2.995	4.233	0.648	0.429	6826	0
GO:0015682	ferric iron transport	0.0001	null	null	3.255	0.683	0.73	6826	1
GO:0006413	translational initiation	0.0052	-3.907	-4.769	4.823	0.714	0.429	6413	0
GO:0099131	ATP hydrolysis coupled ion transmembrane transport	0.01	5.441	-2.014	5.106	0.596	0.494	99131	0
GO:0015991	ATP hydrolysis coupled proton transport	0.0016	null	null	4.321	0.547	0.827	99131	1
GO:0099132	ATP hydrolysis coupled cation transmembrane transport	0.0073	null	null	4.971	0.589	0.956	99131	1
GO:0006412	translation	0.0569	-4.227	-4.041	5.863	0.657	0.661	6412	0
GO:0006518	peptide metabolic process	0.0596	null	null	5.884	0.675	0.877	6412	1
GO:0043043	peptide biosynthetic process	0.0577	null	null	5.869	0.658	0.927	6412	1
GO:0043604	amide biosynthetic process	0.0637	null	null	5.913	0.662	0.895	6412	1
GO:0015988	energy coupled proton transmembrane transport, against electrochemical gradient	0.0017	4.825	-1.914	4.339	0.56	0.67	15988	0
GO:0090150	establishment of protein localization to membrane	0.0036	3.534	1.654	4.662	0.44	0.682	90150	0
GO:0006612	protein targeting to membrane	0.0018	null	null	4.367	0.451	0.926	90150	1
GO:0006613	cotranslational protein targeting to membrane	0.0014	null	null	4.253	0.454	0.906	90150	1

### Sheet: 2-Cellular component
Raw enrichment
ID	Description	GeneRatio	BgRatio	pvalue	p.adjust	qvalue	geneID	Count
GO:0022626	cytosolic ribosome	46/2477	96/13440	3.94265e-11	1.5331e-07	1.45172e-07	fau/rpl15/rpl8/rpl36/coa1/rplp2/rplp1/rps12/rpl22/rps18/rpl27a/rpl36a/rpl37/rps5/rpl31/naa10/rpl7a/rpl35/rpl18/rpl14/znf622/rps7/apod/rps3/rps8/rpl18a/rps20/rps16/rps9/rps25/rps27a/rplp0/rpl17/rpl11/rpl21/rpl10/rpl13/rps14a/rpl23/rpl30/adarb1/rps30/rpl27/ltv1/rps15/rpl12	46
GO:0043209	myelin sheath	59/2477	152/13440	2.69907e-09	6.9969e-06	6.62552e-06	cltc/anxa2/hspa9/stxbp1/snap25/ezr/rdx/pkm/cd59/tufm/vdac2/cldn11/marveld2/cct2/gnao1/dld/nsf/pebp1/kcnj11/plp1/ldhb/eef1a1/dnm1/atp1a1/atp1a2/mdh2/itgb1/ckmt1b/dpysl2/fscn1/aldoa/got2/gnb1/pllp/nme1/pdcd6ip/ndrg1/pdha1/ca13/uqcrc1/cnrip1/myoc/tkt/rps27a/myo1d/tuba1a/thy1/pmp22/atp6v1a/rtn4/gnb4/gnb2/cldn5/pdia3/atp1b1/pgam1/ehd1/uqcrfs1/gdi2	59
GO:0003735	structural constituent of ribosome	55/2477	143/13440	1.35238e-08	2.62936e-05	2.4898e-05	fau/mrpl11/mrpl17/rpl15/rpl8/rpl36/coa1/rplp2/rplp1/rps12/rpl22/mrpl32/rps18/rpl27a/mrpl51/rpl36a/rpl37/mrpl57/rps5/mrpl35/rpl31/rpl7a/rpl35/rpl18/rpl14/mrps34/mrps6/rps7/mrps17/rps3/rps8/rpl18a/rps20/rps16/rps9/rps25/mrps12/mrpl36/mrpl21/rps27a/rplp0/mrpl23/rpl17/rpl11/rpl21/rpl10/rpl13/rps14a/rpl23/rpl30/rps30/mrps33/rpl27/rps15/rpl12	55
GO:0022625	cytosolic large ribosomal subunit	27/2477	52/13440	5.02061e-08	7.80906e-05	7.39457e-05	rpl15/rpl8/rpl36/coa1/rplp2/rplp1/rpl22/rpl27a/rpl36a/rpl37/rpl31/rpl7a/rpl35/rpl18/rpl14/znf622/rpl18a/rplp0/rpl17/rpl11/rpl21/rpl10/rpl13/rpl23/rpl30/rpl27/rpl12	27
GO:0044391	ribosomal subunit	57/2477	160/13440	1.69281e-07	0.000219416	0.00020777	fau/mrpl11/mrpl17/rpl15/rpl8/rpl36/coa1/rplp2/rplp1/rps12/rpl22/mrpl32/rps18/rpl27a/mrpl51/rpl36a/rpl37/rps5/mrpl35/rpl31/rpl7a/rpl35/rpl18/rpl14/znf622/mrps34/mrps6/rps7/mrps17/mrps26/rps3/rps8/rpl18a/rps20/rps16/rps9/rps25/mrps12/mrpl36/mrpl21/rps27a/rplp0/mrpl23/rpl17/rpl11/rpl21/rpl10/rpl13/rps14a/rpl23/rpl30/rps30/mrps33/rpl27/ltv1/rps15/rpl12	57
GO:0005840	Ribosome	63/2477	187/13440	3.93646e-07	0.000382673	0.000362361	rrbp1/fau/mrpl11/mrpl17/rpl15/rpl8/rpl36/coa1/rplp2/rplp1/rps12/rpl22/mrpl32/rps18/rpl27a/mrpl51/rpl36a/rpl37/mrpl57/rps5/mrpl35/rpl31/naa10/rpl7a/rpl35/rpl18/rpl14/znf622/mrps34/mrps6/rps7/srp68/apod/mrps17/mrps26/rps3/rps8/rpl18a/rps20/rps16/rps9/rps25/mrps12/mrpl36/mrpl21/rps27a/rplp0/mrpl23/rpl17/rpl11/rpl21/rpl10/rpl13/rps14a/rpl23/rpl30/adarb1/rps30/mrps33/rpl27/ltv1/rps15/rpl12	63
GO:0099513	polymeric cytoskeletal fiber	84/2477	299/13440	2.33824e-05	0.00790629	0.00748664	cltc/odf2/map2k2/ezr/rdx/tbl1xr1/clip1/mapt/myo1c/narf/bod1/dctn1/src/fyn/cdc14a/cct2/ttc30b/slc1a4/csnk1d/awd/dynlt1/sh2b2/copa/gas8/psd2/vimp/krt8/arl6/capzb/actn3/mknk1/iqgap1/fam161a/dcxr/kif11/vps16/birc5/krt18/jup/tbce/yes1/hnrnpu/haus2/klhl21/dynlt3/dpysl3/fscn1/ak1/cct4/taok3/mid1/des/prph/dapk3/ndrg1/kif1a/katnb1/map6/myo5a/afap1/gtse1/vim/trim63/nckap1/rab3d/rac3/tuba1a/lcp1/acta1/myo1b…	84
GO:0016469	proton-transp two-sector ATPase complex	17/2477	35/13440	4.72773e-05	0.0132894	0.0125841	atp6v1ba/atp6v0d1/atp6v1d/atp5a1/atp5j/atp5g1/atp5l/atp6v1c1/vha13/atp6v0a1/atp5b/atp6v1f/atp5d/atp6v1g1/atp6v1a/atp6v0c/atp6v0b	17
GO:0015629	actin cytoskeleton	100/2477	376/13440	4.78467e-05	0.0132894	0.0125841	topbp1/snap25/nebl/ezr/rdx/myo1c/gas2l3/dctn3/bmf/dctn1/fhl3/src/fyn/flnc/sept5/tnni3/sh2b2/myoz1/capzb/actn3/ldb3/myl3/iqgap1/map2/vps16/eef1a1/cdc42bpb/clic4/unc-15/capn3/yes1/crk/cib2/neb/catip/mtss1l/dpysl3/fam101b/capn2/capn9/slc9a3r1/fscn1/dapk1/cnn2/aldoa/tnnt3/tars/arpc4/kansl2/arpc2/arpc5/tnni1/dapk3/pdcd6ip/actr3/vangl2/tnnc2/myo5a/afap1/nab-1/aif1l/sop2/mybpc2/slc2a1/vcam1/nckap1/sptbn…	100
GO:0150034	distal axon	102/2477	386/13440	5.32682e-05	0.0138089	0.0130759	cltc/cplx2/ptprn/stxbp1/snap25/clip1/mapt/clu/pard6b/dctn1/snx18/atp6v0d1/slc32a1/fezf2/sept5/dynlt1/orai2/copa/sri/nsf/gpm6a/neo1/ctsz/pnoc/cplx1/pebp1/chrm2/iqgap1/ap1s1/cck/brsk2/ndrg2/l1cam/cyfip1/pfn2/sncb/pnmt/map2/opn1sw/als2/pacsin3/stx1b/snx9/npff/ap2m1/spast/hsp90ab1/stmn3/prrt2/klc1/cdk5r1/cdk5alpha/timp2/kcnip3/scamp3/syt1/dpysl2/dpysl3/dtnbp1/olfm1/fscn1/ptpro/clcn3/blvrb/lamp5/grip1…	102
GO:0015934	large ribosomal subunit	35/2477	100/13440	5.92822e-05	0.0148722	0.0140828	mrpl11/mrpl17/rpl15/rpl8/rpl36/coa1/rplp2/rplp1/rpl22/mrpl32/rpl27a/mrpl51/rpl36a/rpl37/mrpl35/rpl31/rpl7a/rpl35/rpl18/rpl14/znf622/rpl18a/mrpl36/mrpl21/rplp0/mrpl23/rpl17/rpl11/rpl21/rpl10/rpl13/rpl23/rpl30/rpl27/rpl12	35
GO:0022627	cytosolic small ribosomal subunit	16/2477	35/13440	0.000194305	0.0321513	0.0304448	fau/rps12/rps18/rps5/rps7/rps3/rps8/rps20/rps16/rps9/rps25/rps27a/rps14a/rps30/ltv1/rps15	16
GO:0033176	proton-transp V-type ATPase complex	11/2477	20/13440	0.00026438	0.0402732	0.0381356	atp6v1ba/atp6v0d1/atp6v1d/atp6v1c1/vha13/atp6v0a1/atp6v1f/atp6v1g1/atp6v1a/atp6v0c/atp6v0b	11
GO:0055037	recycling endosome	45/2477	148/13440	0.000269282	0.0402732	0.0381356	kiaa1468/abcg1/sbf1/vamp8/slc31a1/gpr161/abhd17a/vti1b/sorl1/cftr/arhgap8/vps52/cmtm6/tbc1d12/aph1b/vps16/pacsin3/usp32/pank1/bmpr2/abhd17b/slc31a2/lamp5/grip1/pdcd6ip/ndrg1/tmem230/ehd2/rab35/myo5a/arhgap1/sdccag3/fzd7/tuba1a/rabep1/rab11fip3/ehd4/dync1i1/b2m/pdia3/rnf11/tbc1d14/ehd1/rab4b/scamp5	45
GO:0098793	presynapse	108/2477	431/13440	0.00031185	0.0442437	0.0418953	cltc/picalm/cplx2/rab27b/dbndd1/slc40a1/ptprn/stxbp1/snap25/nlgn2/pard6b/rps6kb2/vdac2/dctn1/snx18/vamp8/slc2a3/dcaf11/atp6v0d1/vti1b/slc32a1/sept5/slc39a7/clta/sri/nsf/sypl1/stx2/c1ql1/pnoc/cplx1/pebp1/chrm2/rab26/ap1s1/cck/rab3c/l1cam/cyfip1/pfn2/sncb/pnmt/vdac3/opn1sw/doc2b/pacsin3/unc-11/bcl2l1/stx1b/dnm1/snx9/npff/ap2m1/spast/itgb1/prrt2/ppfia1/kcnip3/scamp3/syt1/dtnbp1/rab40b/grm6/clcn3/blv…	108
GO:0030017	sarcomere	62/2477	223/13440	0.000354027	0.0491656	0.0465559	ppp3ca/nebl/rpl15/fhl3/lims1/tnni3/nuak1/sri/krt8/myoz1/tpi/capzb/actn3/ldb3/myl3/cfl2/l1cam/ank1/pygm/atp2a1/hspb1/jup/klhl41/adrbk2/pkn3/unc-15/itgb1/capn3/kcna5/neb/cryaa/murc/tln1/aldoa/ak1/tnnt3/fhl2/stub1/des/tnni1/trpc1/tnnc2/scn8a/ankrd1/mybpc2/slc2a1/trim63/rpl17/s100a1/sptbn1/pkn1/tpi1/tmod4/acta1/lpp/daam2/tanc2/kcnn2/wupa/tnnc1/tnt-3/myo18a	62
Filtered enrichment (Revigo output)
Term_ID	Description	Frequency	plot_X	plot_Y	plot_size	Uniqueness	Dispensability	Representative	Eliminated
GO:0016469	proton-transporting two-sector ATPase complex	0.0066	-1.555	-6.485	4.814	0.525	0	16469	0
GO:0043209	myelin sheath	0.0005	1.506	5.188	3.683	0.782	0	43209	0
GO:0055037	recycling endosome	0.0004	5.504	-1.028	3.573	0.553	0.04	55037	0
GO:0098793	presynapse	0.0011	-4.835	1.729	4.014	0.779	0.043	98793	0
GO:0030017	sarcomere	0.0005	5.821	-3.314	3.724	0.413	0.234	30017	0
GO:0099513	polymeric cytoskeletal fiber	0.0047	null	null	4.665	0.336	0.807	30017	1
GO:0015629	actin cytoskeleton	0.004	5.551	-4.715	4.598	0.381	0.358	15629	0
GO:0022626	cytosolic ribosome	0.0019	2.367	-4.103	4.265	0.265	0.395	22626	0
GO:0022625	cytosolic large ribosomal subunit	0.0009	null	null	3.955	0.256	0.886	22626	1
GO:0022627	cytosolic small ribosomal subunit	0.0008	null	null	3.887	0.261	0.786	22626	1
GO:0044391	ribosomal subunit	0.0111	2.279	-4.773	5.038	0.263	0.563	44391	0
GO:0005840	ribosome	0.042	null	null	5.616	0.231	0.726	44391	1
GO:0033176	proton-transporting V-type ATPase complex	0.0015	-2.177	-5.915	4.157	0.554	0.625	33176	0
GO:0015934	large ribosomal subunit	0.0056	2.74	-5.103	4.74	0.249	0.627	15934	0

### Sheet: 3-Molecular function
Raw enrichment
ID	Description	GeneRatio	BgRatio	pvalue	p.adjust	qvalue	geneID	Count
GO:0044769	ATPase activity, coupled to transm mov of ions	11/2477	16/13440	1.42617e-05	0.00504151	0.00477391	atp6v1ba/atp6v0d1/atp5a1/atp5g1/atp6v1c1/atp6v0a1/atp5b/atp5d/atp6v1a/atp6v0c/atp6v0b	11
GO:0022853	active ion transmemb transporter activity	20/2477	47/13440	0.000110129	0.0219609	0.0207952	atp6v1ba/atp6v0d1/atp5a1/atp2a1/atp5g1/atp1b2/atp1a1/atp1a2/pitpnm2/atp6v1c1/atp6v0a1/atp5b/atp6v1f/atp5d/atp6v1g1/atp6v1a/atp6v0c/atp1b1/abcc4/atp6v0b	20
GO:0042625	ATPase-coupled ion transmemb transporter activity	20/2477	47/13440	0.000110129	0.0219609	0.0207952	atp6v1ba/atp6v0d1/atp5a1/atp2a1/atp5g1/atp1b2/atp1a1/atp1a2/pitpnm2/atp6v1c1/atp6v0a1/atp5b/atp6v1f/atp5d/atp6v1g1/atp6v1a/atp6v0c/atp1b1/abcc4/atp6v0b	20
