## Supplementary material for "De novo transcriptome assembly, functional annotation and characterization of the Atlantic bluefin tuna (*Thunnus thynnus*) larval stage": 5-Supplementary S5

### Sheet: Foglio1
Per species general statistics of the OrthoFinder analysis showing the orthogroup size and relative proportion of genes assigned to orthogroups. Abbreviations: OG= orthogroups.
	Danio rerio	Lepisosteus oculatus	Oreochromis niloticus	Seriola lalandi	Sparus aurata	Tetraodon nigroviridis	Thunnus thynnus
Number of genes	52089	22483	75555	33582	70047	23118	37117
Genes in OG	41783 (80.2%)	20778 (92.4%)	62683 (83%)	31223 (93%)	59785 (85.3%)	21705 (93.9%)	29090 (78.4%)
Unassigned genes	10306 (19.8%)	1705 (7.6%)	12872 (17%)	2359 (7%)	10262 (14.7%)	1413 (6.1%)	8027 (21.6%)
OG containing species	17624 (80.8%)	15198 (69.7%)	18879 (86.6%)	18607 (85.4%)	18981 (87.1%)	15450 (70.9%)	17400 (79.8%)
Number of species-specific OG	108	17	49	7	34	6	16
Genes in species-specific OG	576 (1.1%)	72 (0.3%)	377 (0.5%)	28 (0.1%)	169 (0.2%)	22 (0.1%)	64 (0.2%)
