## Supplementary material for "De novo transcriptome assembly, functional annotation and characterization of the Atlantic bluefin tuna (*Thunnus thynnus*) larval stage": 7-Supplementary S7

### Sheet: 1-Assembly-specific transcripts
Query_name	Seed_eggNOG_ortholog	seed_ortholog_evalue	seed_ortholog_score	Predicted_taxonomic_group	Predicted_protein_name	Gene_Ontology_terms	EC_number	KEGG_ko	KEGG_Pathway	KEGG_Module	KEGG_Reaction	KEGG_rclass	BRITE	KEGG_TC	CAZy	BiGG_Reaction	tax_scope:_eggNOG_taxonomic_level_used_for_annotation	eggNOG_OGs	bestOG	COG_Functional_Category	eggNOG_free_text_description
TRINITY_DN10652_c0_g1_i1	7668.SPU_015483-tr	8e-16	91.3	Bilateria				ko:K21893					ko00000,ko02000	1.A.107.1.4			Metazoa	3A9GK@33154,3BUJK@33208,3DB1S@33213,KOG3378@1,KOG3378@2759	NA|NA|NA	C	Globin
TRINITY_DN10849_c0_g1_i2	7668.SPU_004406-tr	2.6e-99	370.9	Bilateria				ko:K21893					ko00000,ko02000	1.A.107.1.4			Metazoa	3A9GK@33154,3BUJK@33208,3DB1S@33213,KOG3378@1,KOG3378@2759	NA|NA|NA	C	Globin
TRINITY_DN10849_c0_g1_i3	7668.SPU_015483-tr	7.4e-78	299.7	Bilateria				ko:K21893					ko00000,ko02000	1.A.107.1.4			Metazoa	3A9GK@33154,3BUJK@33208,3DB1S@33213,KOG3378@1,KOG3378@2759	NA|NA|NA	C	Globin
TRINITY_DN11277_c0_g1_i3	215358.XP_010754963.1	6.4e-83	314.7	Actinopterygii													Metazoa	2ERH7@1,2SUA5@2759,3APQM@33154,3C21E@33208,3DIT4@33213,48KQW@7711,49HG4@7742,4A805@7898	NA|NA|NA	S	isoform X1
TRINITY_DN11277_c0_g1_i5	215358.XP_010754963.1	2.5e-84	319.3	Actinopterygii													Metazoa	2ERH7@1,2SUA5@2759,3APQM@33154,3C21E@33208,3DIT4@33213,48KQW@7711,49HG4@7742,4A805@7898	NA|NA|NA	S	isoform X1
TRINITY_DN12595_c0_g1_i1	8081.XP_008402297.1	1.2e-40	172.6	Actinopterygii													Metazoa	2CXZ6@1,2S0VM@2759,3A2Z3@33154,3BQPV@33208,3D7J0@33213,48EYU@7711,49C1Q@7742,4A3QJ@7898	NA|NA|NA	S	Interferon-induced protein 44-like
TRINITY_DN12595_c0_g1_i2	8083.ENSXMAP00000014377	8.3e-43	179.9	Actinopterygii													Metazoa	2CXZ6@1,2S0VM@2759,3A2Z3@33154,3BQPV@33208,3D7J0@33213,48EYU@7711,49C1Q@7742,4A3QJ@7898	NA|NA|NA	S	Interferon-induced protein 44-like
TRINITY_DN12595_c0_g2_i1	32507.XP_006807201.1	9.6e-27	126.3	Actinopterygii													Metazoa	2CXZ6@1,2S0VM@2759,3A2Z3@33154,3BQPV@33208,3D7J0@33213,48EYU@7711,49C1Q@7742,4A3QJ@7898	NA|NA|NA	S	Interferon-induced protein 44-like
TRINITY_DN1804_c0_g1_i1	7994.ENSAMXP00000001860	9.3e-27	127.5	Actinopterygii			3.4.21.4	ko:K01312,ko:K08667	ko04080,ko04972,ko04974,ko05164,map04080,map04972,map04974,map05164				ko00000,ko00001,ko01000,ko01002,ko04147				Metazoa	3API9@33154,3C2X9@33208,3DITG@33213,48KJR@7711,49HAV@7742,4A4SZ@7898,COG5640@1,KOG3627@2759	NA|NA|NA	E	Trypsin-like serine protease
TRINITY_DN1804_c0_g1_i2	7994.ENSAMXP00000001860	1.1e-27	130.6	Actinopterygii			3.4.21.4	ko:K01312,ko:K08667	ko04080,ko04972,ko04974,ko05164,map04080,map04972,map04974,map05164				ko00000,ko00001,ko01000,ko01002,ko04147				Metazoa	3API9@33154,3C2X9@33208,3DITG@33213,48KJR@7711,49HAV@7742,4A4SZ@7898,COG5640@1,KOG3627@2759	NA|NA|NA	E	Trypsin-like serine protease
TRINITY_DN1804_c0_g1_i3	7994.ENSAMXP00000001860	1.1e-27	130.6	Actinopterygii			3.4.21.4	ko:K01312,ko:K08667	ko04080,ko04972,ko04974,ko05164,map04080,map04972,map04974,map05164				ko00000,ko00001,ko01000,ko01002,ko04147				Metazoa	3API9@33154,3C2X9@33208,3DITG@33213,48KJR@7711,49HAV@7742,4A4SZ@7898,COG5640@1,KOG3627@2759	NA|NA|NA	E	Trypsin-like serine protease
TRINITY_DN1804_c0_g1_i6	7994.ENSAMXP00000001860	1.1e-24	120.6	Actinopterygii			3.4.21.4	ko:K01312,ko:K08667	ko04080,ko04972,ko04974,ko05164,map04080,map04972,map04974,map05164				ko00000,ko00001,ko01000,ko01002,ko04147				Metazoa	3API9@33154,3C2X9@33208,3DITG@33213,48KJR@7711,49HAV@7742,4A4SZ@7898,COG5640@1,KOG3627@2759	NA|NA|NA	E	Trypsin-like serine protease
TRINITY_DN18625_c0_g1_i1	6669.EFX88094	1.1e-21	111.7	Metazoa													Metazoa	2F8WU@1,2TA1R@2759,3AE6Z@33154,3BVSM@33208	NA|NA|NA	Q	Globin
TRINITY_DN18625_c0_g1_i3	10224.XP_002733371.1	1e-10	73.9	Bilateria				ko:K21893					ko00000,ko02000	1.A.107.1.4			Metazoa	3AA81@33154,3BUSB@33208,3E4FV@33213,KOG3378@1,KOG3378@2759	NA|NA|NA	C	Globin
TRINITY_DN19809_c0_g1_i1	106582.XP_004569533.1	1.9e-36	158.7	Actinopterygii													Metazoa	28M8T@1,2QTS0@2759,38XAI@33154,3BI0N@33208,3CY64@33213,488XM@7711,496M4@7742,49ZX8@7898	NA|NA|NA	S	Septin
TRINITY_DN2043_c1_g1_i1	32507.XP_006804832.1	7.2e-249	866.3	Bilateria	HIPK3	GO:0000045,GO:0000122,GO:0001654,GO:0001932,GO:0001933,GO:0002009,GO:0002165,GO:0003674,GO:0003712,GO:0003714,GO:0003824,GO:0004672,GO:0004674,GO:0005488,GO:0005515,GO:0005575,GO:0005622,GO:0005623,GO:0005634,GO:0005654,GO:0005737,GO:0005829,GO:0006139,GO:0006351,GO:0006355,GO:0006357,GO:0006464,GO:0006468,GO:0006469,GO:0006725,GO:0006793,GO:0006796,GO:0006807,GO:0006914,GO:0006950,GO:0006979,GO:…	2.7.11.1	ko:K08826	ko04218,map04218				ko00000,ko00001,ko01000,ko01001				Metazoa	38D9D@33154,3BCXE@33208,3CUY3@33213,KOG0667@1,KOG0667@2759	NA|NA|NA	T	lens induction in camera-type eye
TRINITY_DN2043_c2_g1_i1	48698.ENSPFOP00000024029	2.5e-109	401.4	Actinopterygii	HIPK3	GO:0000045,GO:0000122,GO:0001654,GO:0001932,GO:0001933,GO:0002009,GO:0002165,GO:0003674,GO:0003712,GO:0003714,GO:0003824,GO:0004672,GO:0004674,GO:0005488,GO:0005515,GO:0005575,GO:0005622,GO:0005623,GO:0005634,GO:0005654,GO:0005737,GO:0005829,GO:0006139,GO:0006351,GO:0006355,GO:0006357,GO:0006464,GO:0006468,GO:0006469,GO:0006725,GO:0006793,GO:0006796,GO:0006807,GO:0006914,GO:0006950,GO:0006979,GO:…	2.7.11.1	ko:K08826	ko04218,map04218				ko00000,ko00001,ko01000,ko01001				Metazoa	38D9D@33154,3BCXE@33208,3CUY3@33213,48C63@7711,4969Z@7742,49XJ4@7898,KOG0667@1,KOG0667@2759	NA|NA|NA	T	Homeodomain interacting protein kinase 3b
TRINITY_DN20700_c0_g1_i1	144197.XP_008281407.1	2.8e-82	311.2	Actinopterygii	CadN	GO:0000132,GO:0000226,GO:0000278,GO:0000902,GO:0000904,GO:0001558,GO:0001654,GO:0001667,GO:0001736,GO:0001738,GO:0001745,GO:0001751,GO:0001754,GO:0002009,GO:0002064,GO:0003381,GO:0003382,GO:0003383,GO:0003384,GO:0003674,GO:0005488,GO:0005509,GO:0005515,GO:0005575,GO:0005623,GO:0005886,GO:0005887,GO:0005911,GO:0005912,GO:0005913,GO:0006928,GO:0006935,GO:0006996,GO:0007010,GO:0007016,GO:0007017,GO:…		ko:K16506					ko00000,ko04147,ko04516				Metazoa	38CIW@33154,3CNY1@33208,3CTNF@33213,486Z4@7711,48XGB@7742,49ZZR@7898,KOG3594@1,KOG3594@2759	NA|NA|NA	T	Cadherins are calcium-dependent cell adhesion proteins
TRINITY_DN23195_c0_g1_i1	8010.XP_010889019.1	3.2e-35	156	Actinopterygii													Metazoa	28IV1@1,2QR6P@2759,38H6N@33154,3BJFR@33208,3D5V6@33213,48CDX@7711,49AEQ@7742,49V0K@7898	NA|NA|NA	S	Chromosome X open reading frame 38
TRINITY_DN23195_c0_g1_i2	8010.XP_010889019.1	2.3e-36	159.5	Actinopterygii													Metazoa	28IV1@1,2QR6P@2759,38H6N@33154,3BJFR@33208,3D5V6@33213,48CDX@7711,49AEQ@7742,49V0K@7898	NA|NA|NA	S	Chromosome X open reading frame 38
TRINITY_DN23914_c0_g1_i1	6669.EFX80337	8.2e-07	61.6	Arthropoda													Arthropoda	3ATH0@33154,3C4AA@33208,3DK74@33213,4239M@6656,COG4886@1,KOG4237@2759	NA|NA|NA	S	corticospinal neuron axon guidance through spinal cord
TRINITY_DN24506_c0_g1_i1	48698.ENSPFOP00000005666	5e-54	216.9	Actinopterygii	SDK2	GO:0001654,GO:0001754,GO:0003407,GO:0003674,GO:0005488,GO:0005515,GO:0005575,GO:0005623,GO:0005886,GO:0007155,GO:0007156,GO:0007275,GO:0007399,GO:0007416,GO:0007423,GO:0008150,GO:0009653,GO:0009887,GO:0009987,GO:0010842,GO:0016020,GO:0016043,GO:0022008,GO:0022607,GO:0022610,GO:0030154,GO:0030182,GO:0032501,GO:0032502,GO:0034330,GO:0042802,GO:0043010,GO:0044085,GO:0044464,GO:0045202,GO:0045216,GO:…		ko:K16353					ko00000,ko04516				Metazoa	38ES9@33154,3BCM6@33208,3CXHA@33213,48DRY@7711,498JE@7742,4A2DM@7898,KOG3510@1,KOG3510@2759	NA|NA|NA	T	Sidekick cell adhesion molecule 2
TRINITY_DN25801_c0_g2_i1	106582.XP_004539892.1	1.2e-160	572.4	Actinopterygii	CadN	GO:0000132,GO:0000226,GO:0000278,GO:0000902,GO:0000904,GO:0001558,GO:0001654,GO:0001667,GO:0001736,GO:0001738,GO:0001745,GO:0001751,GO:0001754,GO:0002009,GO:0002064,GO:0003381,GO:0003382,GO:0003383,GO:0003384,GO:0003674,GO:0005488,GO:0005509,GO:0005515,GO:0005575,GO:0005623,GO:0005886,GO:0005887,GO:0005911,GO:0005912,GO:0005913,GO:0006928,GO:0006935,GO:0006996,GO:0007010,GO:0007016,GO:0007017,GO:…		ko:K16506					ko00000,ko04147,ko04516				Metazoa	38CIW@33154,3CNY1@33208,3CTNF@33213,486Z4@7711,4969R@7742,4A1KQ@7898,KOG3594@1,KOG3594@2759	NA|NA|NA	T	Cadherins are calcium-dependent cell adhesion proteins
TRINITY_DN29070_c0_g1_i1	6669.EFX76292	3.6e-21	108.6	Arthropoda	glob1	GO:0003674,GO:0005488,GO:0005506,GO:0005575,GO:0005622,GO:0005623,GO:0005737,GO:0006810,GO:0008144,GO:0008150,GO:0015669,GO:0015671,GO:0015893,GO:0019825,GO:0020037,GO:0036094,GO:0042221,GO:0042493,GO:0043167,GO:0043169,GO:0044424,GO:0044464,GO:0046872,GO:0046906,GO:0046914,GO:0048037,GO:0050896,GO:0051179,GO:0051234,GO:0097159,GO:1901363		ko:K21894					ko00000,ko02000	1.A.107.1.5			Arthropoda	39AZE@33154,3BM0A@33208,3D0A7@33213,420TE@6656,KOG3378@1,KOG3378@2759	NA|NA|NA	C	oxygen binding. It is involved in the biological process described with oxygen transport
TRINITY_DN4394_c0_g1_i1	215358.XP_010754201.1	8.9e-40	169.9	Actinopterygii	EEF1D	GO:0001650,GO:0003674,GO:0003676,GO:0003677,GO:0003723,GO:0003746,GO:0005488,GO:0005515,GO:0005575,GO:0005622,GO:0005623,GO:0005634,GO:0005730,GO:0005737,GO:0005829,GO:0005853,GO:0006139,GO:0006351,GO:0006412,GO:0006414,GO:0006518,GO:0006725,GO:0006807,GO:0008134,GO:0008135,GO:0008150,GO:0008152,GO:0009058,GO:0009059,GO:0009299,GO:0009314,GO:0009628,GO:0009987,GO:0010212,GO:0010467,GO:0010941,GO:…		ko:K15410	ko05168,map05168				ko00000,ko00001,ko03012				Metazoa	38GFD@33154,3BGZQ@33208,3CZS5@33213,481AF@7711,48WRI@7742,49TTS@7898,COG2092@1,KOG1668@2759	NA|NA|NA	K	Belongs to the EF-1-beta EF-1-delta family
TRINITY_DN4394_c0_g1_i2	215358.XP_010754201.1	1.7e-30	138.7	Actinopterygii	EEF1D	GO:0001650,GO:0003674,GO:0003676,GO:0003677,GO:0003723,GO:0003746,GO:0005488,GO:0005515,GO:0005575,GO:0005622,GO:0005623,GO:0005634,GO:0005730,GO:0005737,GO:0005829,GO:0005853,GO:0006139,GO:0006351,GO:0006412,GO:0006414,GO:0006518,GO:0006725,GO:0006807,GO:0008134,GO:0008135,GO:0008150,GO:0008152,GO:0009058,GO:0009059,GO:0009299,GO:0009314,GO:0009628,GO:0009987,GO:0010212,GO:0010467,GO:0010941,GO:…		ko:K15410	ko05168,map05168				ko00000,ko00001,ko03012				Metazoa	38GFD@33154,3BGZQ@33208,3CZS5@33213,481AF@7711,48WRI@7742,49TTS@7898,COG2092@1,KOG1668@2759	NA|NA|NA	K	Belongs to the EF-1-beta EF-1-delta family
TRINITY_DN4394_c0_g1_i4	215358.XP_010754201.1	1.6e-30	139	Actinopterygii	EEF1D	GO:0001650,GO:0003674,GO:0003676,GO:0003677,GO:0003723,GO:0003746,GO:0005488,GO:0005515,GO:0005575,GO:0005622,GO:0005623,GO:0005634,GO:0005730,GO:0005737,GO:0005829,GO:0005853,GO:0006139,GO:0006351,GO:0006412,GO:0006414,GO:0006518,GO:0006725,GO:0006807,GO:0008134,GO:0008135,GO:0008150,GO:0008152,GO:0009058,GO:0009059,GO:0009299,GO:0009314,GO:0009628,GO:0009987,GO:0010212,GO:0010467,GO:0010941,GO:…		ko:K15410	ko05168,map05168				ko00000,ko00001,ko03012				Metazoa	38GFD@33154,3BGZQ@33208,3CZS5@33213,481AF@7711,48WRI@7742,49TTS@7898,COG2092@1,KOG1668@2759	NA|NA|NA	K	Belongs to the EF-1-beta EF-1-delta family
TRINITY_DN50959_c0_g1_i1	144197.XP_008289215.1	5.9e-244	849.7	Actinopterygii	CadN	GO:0000132,GO:0000226,GO:0000278,GO:0000902,GO:0000904,GO:0001558,GO:0001654,GO:0001667,GO:0001736,GO:0001738,GO:0001745,GO:0001751,GO:0001754,GO:0002009,GO:0002064,GO:0003381,GO:0003382,GO:0003383,GO:0003384,GO:0003674,GO:0005488,GO:0005509,GO:0005515,GO:0005575,GO:0005623,GO:0005886,GO:0005887,GO:0005911,GO:0005912,GO:0005913,GO:0006928,GO:0006935,GO:0006996,GO:0007010,GO:0007016,GO:0007017,GO:…		ko:K16506					ko00000,ko04147,ko04516				Metazoa	38CIW@33154,3CNY1@33208,3CTNF@33213,48HGF@7711,49EZP@7742,4A5WM@7898,KOG3594@1,KOG3594@2759	NA|NA|NA	T	Cadherin cytoplasmic region
TRINITY_DN5410_c0_g1_i1	244447.XP_008317354.1	5.6e-208	730.3	Actinopterygii	HIPK1	GO:0000045,GO:0000122,GO:0001654,GO:0001959,GO:0002009,GO:0002088,GO:0002089,GO:0002165,GO:0002376,GO:0002520,GO:0003002,GO:0003407,GO:0003674,GO:0003712,GO:0003714,GO:0003824,GO:0004672,GO:0004674,GO:0005488,GO:0005515,GO:0005575,GO:0005622,GO:0005623,GO:0005634,GO:0005654,GO:0005737,GO:0005813,GO:0005815,GO:0005829,GO:0005856,GO:0006355,GO:0006357,GO:0006464,GO:0006468,GO:0006793,GO:0006796,GO:…	2.7.11.1	ko:K08826	ko04218,map04218				ko00000,ko00001,ko01000,ko01001				Metazoa	38D9D@33154,3BCXE@33208,3CUY3@33213,48BXE@7711,49AQY@7742,4A2H1@7898,KOG0667@1,KOG0667@2759	NA|NA|NA	T	Homeodomain interacting protein kinase 1
TRINITY_DN62444_c0_g1_i1	32507.XP_006789460.1	1.4e-42	178.7	Actinopterygii	PTPRQ	GO:0000902,GO:0000904,GO:0002244,GO:0002376,GO:0002520,GO:0003008,GO:0005575,GO:0005623,GO:0007275,GO:0007399,GO:0007423,GO:0007600,GO:0007605,GO:0008150,GO:0008544,GO:0009581,GO:0009582,GO:0009605,GO:0009612,GO:0009628,GO:0009653,GO:0009790,GO:0009887,GO:0009888,GO:0009913,GO:0009987,GO:0016043,GO:0022008,GO:0030097,GO:0030154,GO:0030182,GO:0030855,GO:0032421,GO:0032501,GO:0032502,GO:0032989,GO:…	3.1.3.48	ko:K16910					ko00000,ko01000,ko01009				Metazoa	39NHV@33154,3CQ25@33208,3E67E@33213,48RKE@7711,49N87@7742,49VZU@7898,COG5599@1,KOG3510@1,KOG3510@2759,KOG4228@2759,KOG4297@1,KOG4297@2759	NA|NA|NA	T	Protein tyrosine phosphatase, receptor type Q
TRINITY_DN7499_c0_g1_i1	144197.XP_008296692.1	1.1e-149	536.2	Actinopterygii													Metazoa	2C8EZ@1,2QQUS@2759,38DKV@33154,3BB2X@33208,3D1H3@33213,48AZI@7711,492M7@7742,4A1D8@7898	NA|NA|NA	S	FAM115-like
TRINITY_DN7499_c0_g1_i2	144197.XP_008296692.1	1.3e-147	529.3	Actinopterygii													Metazoa	2C8EZ@1,2QQUS@2759,38DKV@33154,3BB2X@33208,3D1H3@33213,48AZI@7711,492M7@7742,4A1D8@7898	NA|NA|NA	S	FAM115-like
TRINITY_DN7499_c0_g1_i3	144197.XP_008296692.1	8.2e-69	266.5	Actinopterygii													Metazoa	2C8EZ@1,2QQUS@2759,38DKV@33154,3BB2X@33208,3D1H3@33213,48AZI@7711,492M7@7742,4A1D8@7898	NA|NA|NA	S	FAM115-like
TRINITY_DN7499_c0_g1_i4	69293.ENSGACP00000007816	1.3e-116	426	Actinopterygii													Metazoa	2C8EZ@1,2QQUS@2759,38DKV@33154,3BB2X@33208,3D1H3@33213,48AZI@7711,492M7@7742,4A1D8@7898	NA|NA|NA	S	FAM115-like
TRINITY_DN797_c0_g1_i1	215358.XP_010739169.1	1.2e-90	342	Actinopterygii													Metazoa	2EH01@1,2SMTI@2759,3AKHV@33154,3C06B@33208,3DG0Q@33213,48JM1@7711,49GF3@7742,4A79T@7898	NA|NA|NA
TRINITY_DN797_c0_g1_i11	215358.XP_010739169.1	5.8e-88	333.2	Actinopterygii													Metazoa	2EH01@1,2SMTI@2759,3AKHV@33154,3C06B@33208,3DG0Q@33213,48JM1@7711,49GF3@7742,4A79T@7898	NA|NA|NA
TRINITY_DN797_c0_g1_i3	215358.XP_010739169.1	1e-53	218.8	Actinopterygii													Metazoa	2EH01@1,2SMTI@2759,3AKHV@33154,3C06B@33208,3DG0Q@33213,48JM1@7711,49GF3@7742,4A79T@7898	NA|NA|NA
TRINITY_DN797_c0_g1_i5	215358.XP_010739169.1	7.3e-51	209.5	Actinopterygii													Metazoa	2EH01@1,2SMTI@2759,3AKHV@33154,3C06B@33208,3DG0Q@33213,48JM1@7711,49GF3@7742,4A79T@7898	NA|NA|NA
TRINITY_DN797_c0_g1_i6	215358.XP_010739169.1	5.9e-88	333.2	Actinopterygii													Metazoa	2EH01@1,2SMTI@2759,3AKHV@33154,3C06B@33208,3DG0Q@33213,48JM1@7711,49GF3@7742,4A79T@7898	NA|NA|NA
TRINITY_DN797_c0_g1_i7	215358.XP_010739169.1	2.7e-37	164.1	Actinopterygii													Metazoa	2EH01@1,2SMTI@2759,3AKHV@33154,3C06B@33208,3DG0Q@33213,48JM1@7711,49GF3@7742,4A79T@7898	NA|NA|NA
TRINITY_DN797_c0_g1_i8	215358.XP_010739169.1	2e-57	231.1	Actinopterygii													Metazoa	2EH01@1,2SMTI@2759,3AKHV@33154,3C06B@33208,3DG0Q@33213,48JM1@7711,49GF3@7742,4A79T@7898	NA|NA|NA
TRINITY_DN797_c0_g1_i9	215358.XP_010739169.1	1.2e-90	342	Actinopterygii													Metazoa	2EH01@1,2SMTI@2759,3AKHV@33154,3C06B@33208,3DG0Q@33213,48JM1@7711,49GF3@7742,4A79T@7898	NA|NA|NA
TRINITY_DN8739_c0_g1_i10	144197.XP_008295204.1	9.1e-66	256.5	Actinopterygii													Metazoa	3AHKD@33154,3BXDP@33208,3DFPI@33213,48I3S@7711,49EUV@7742,4A70I@7898,KOG4308@1,KOG4308@2759	NA|NA|NA	S	interleukin-8 biosynthetic process
TRINITY_DN8739_c0_g1_i2	144197.XP_008295204.1	3.3e-63	248.1	Actinopterygii													Metazoa	3AHKD@33154,3BXDP@33208,3DFPI@33213,48I3S@7711,49EUV@7742,4A70I@7898,KOG4308@1,KOG4308@2759	NA|NA|NA	S	interleukin-8 biosynthetic process
TRINITY_DN8739_c0_g1_i3	144197.XP_008295204.1	1.3e-50	206.1	Actinopterygii													Metazoa	3AHKD@33154,3BXDP@33208,3DFPI@33213,48I3S@7711,49EUV@7742,4A70I@7898,KOG4308@1,KOG4308@2759	NA|NA|NA	S	interleukin-8 biosynthetic process
TRINITY_DN8739_c0_g1_i4	144197.XP_008295204.1	2.8e-28	131.3	Actinopterygii													Metazoa	3AHKD@33154,3BXDP@33208,3DFPI@33213,48I3S@7711,49EUV@7742,4A70I@7898,KOG4308@1,KOG4308@2759	NA|NA|NA	S	interleukin-8 biosynthetic process
TRINITY_DN8739_c0_g1_i8	144197.XP_008295204.1	2.5e-66	258.5	Actinopterygii													Metazoa	3AHKD@33154,3BXDP@33208,3DFPI@33213,48I3S@7711,49EUV@7742,4A70I@7898,KOG4308@1,KOG4308@2759	NA|NA|NA	S	interleukin-8 biosynthetic process
TRINITY_DN8989_c0_g1_i1	7668.SPU_017118-tr	2.2e-08	65.5	Eukaryota													Eukaryota	KOG1075@1,KOG1075@2759	NA|NA|NA	E	Ribonuclease H protein
TRINITY_DN8989_c0_g1_i20	7668.SPU_017118-tr	1.2e-08	67	Eukaryota													Eukaryota	KOG1075@1,KOG1075@2759	NA|NA|NA	E	Ribonuclease H protein
TRINITY_DN9024_c0_g1_i7	8081.XP_008433028.1	2.7e-21	108.2	Actinopterygii													Metazoa	28M8T@1,2QTS0@2759,38XAI@33154,3BI0N@33208,3CY64@33213,488XM@7711,496M4@7742,49ZX8@7898	NA|NA|NA	S	Septin
TRINITY_DN9024_c0_g2_i1	8153.XP_005950260.1	1.1e-52	213	Actinopterygii													Metazoa	28M8T@1,2QTS0@2759,38XAI@33154,3BI0N@33208,3CY64@33213,488XM@7711,496M4@7742,49ZX8@7898	NA|NA|NA	S	Septin
TRINITY_DN9024_c0_g2_i2	8153.XP_005950617.1	2.2e-44	185.3	Actinopterygii													Metazoa	28M8T@1,2QTS0@2759,38XAI@33154,3BI0N@33208,3CY64@33213,488XM@7711,496M4@7742,49ZX8@7898	NA|NA|NA	S	Septin
TRINITY_DN9024_c0_g2_i3	8153.XP_005950260.1	1e-87	329.7	Actinopterygii													Metazoa	28M8T@1,2QTS0@2759,38XAI@33154,3BI0N@33208,3CY64@33213,488XM@7711,496M4@7742,49ZX8@7898	NA|NA|NA	S	Septin
TRINITY_DN9024_c0_g2_i5	8153.XP_005950260.1	1.1e-81	309.7	Actinopterygii													Metazoa	28M8T@1,2QTS0@2759,38XAI@33154,3BI0N@33208,3CY64@33213,488XM@7711,496M4@7742,49ZX8@7898	NA|NA|NA	S	Septin
TRINITY_DN9024_c0_g2_i6	106582.XP_004569533.1	8.1e-79	300.1	Actinopterygii													Metazoa	28M8T@1,2QTS0@2759,38XAI@33154,3BI0N@33208,3CY64@33213,488XM@7711,496M4@7742,49ZX8@7898	NA|NA|NA	S	Septin
TRINITY_DN9893_c0_g1_i1	8153.XP_005951078.1	1.9e-11	75.5	Actinopterygii	PLAUR	GO:0000003,GO:0001655,GO:0001775,GO:0001932,GO:0001934,GO:0002252,GO:0002263,GO:0002274,GO:0002275,GO:0002283,GO:0002366,GO:0002376,GO:0002443,GO:0002444,GO:0002446,GO:0003006,GO:0003674,GO:0005102,GO:0005488,GO:0005515,GO:0005575,GO:0005622,GO:0005623,GO:0005737,GO:0005783,GO:0005788,GO:0005789,GO:0005886,GO:0005887,GO:0006810,GO:0006887,GO:0006935,GO:0006950,GO:0006955,GO:0007154,GO:0007165,GO:…		ko:K03985	ko04610,ko05205,map04610,map05205				ko00000,ko00001,ko00537,ko04090				Metazoa	2C9E4@1,2S36D@2759,39YI3@33154,3BN50@33208,3D509@33213,48H5E@7711,49E0B@7742,4A86H@7898	NA|NA|NA	T	Ly-6 antigen / uPA receptor -like domain
TRINITY_DN9893_c0_g1_i2	8153.XP_005951078.1	5.1e-19	101.3	Actinopterygii	PLAUR	GO:0000003,GO:0001655,GO:0001775,GO:0001932,GO:0001934,GO:0002252,GO:0002263,GO:0002274,GO:0002275,GO:0002283,GO:0002366,GO:0002376,GO:0002443,GO:0002444,GO:0002446,GO:0003006,GO:0003674,GO:0005102,GO:0005488,GO:0005515,GO:0005575,GO:0005622,GO:0005623,GO:0005737,GO:0005783,GO:0005788,GO:0005789,GO:0005886,GO:0005887,GO:0006810,GO:0006887,GO:0006935,GO:0006950,GO:0006955,GO:0007154,GO:0007165,GO:…		ko:K03985	ko04610,ko05205,map04610,map05205				ko00000,ko00001,ko00537,ko04090				Metazoa	2C9E4@1,2S36D@2759,39YI3@33154,3BN50@33208,3D509@33213,48H5E@7711,49E0B@7742,4A86H@7898	NA|NA|NA	T	Ly-6 antigen / uPA receptor -like domain
TRINITY_DN9893_c0_g1_i3	144197.XP_008283251.1	5.3e-08	64.7	Actinopterygii				ko:K03985	ko04610,ko05205,map04610,map05205				ko00000,ko00001,ko00537,ko04090				Metazoa	2C9E4@1,2S36D@2759,39YI3@33154,3BSJP@33208,3D9TG@33213,48GAS@7711,49CVW@7742,4A4KC@7898	NA|NA|NA	T	Urokinase plasminogen activator surface receptor-like

### Sheet: 2-REVIGO Biological Process
term_ID	description	frequency	plot_X	plot_Y	plot_size	uniqueness	dispensability	representative	eliminated
GO:0002444	myeloid leukocyte mediated immunity	0.00016	-0.245	4.383	3.31	0.917	0	2444	0
GO:0002446	neutrophil mediated immunity	8e-05	null	null	3.029	0.918	0.825	2444	1
GO:0060216	definitive hemopoiesis	6e-05	null	null	2.86	0.478	0.549	2444	1
GO:0002275	myeloid cell activation involved in immune response	0.00016	null	null	3.299	0.713	0.89	2444	1
GO:0036230	granulocyte activation	9e-05	null	null	3.086	0.798	0.863	2444	1
GO:0002283	neutrophil activation involved in immune response	6e-05	null	null	2.899	0.722	0.974	2444	1
GO:0042119	neutrophil activation	9e-05	null	null	3.056	0.796	0.563	2444	1
GO:0043312	neutrophil degranulation	6e-05	null	null	2.867	0.705	0.97	2444	1
GO:0043299	leukocyte degranulation	0.00014	null	null	3.252	0.787	0.713	2444	1
GO:0009299	mRNA transcription	6e-05	3.865	5.321	2.898	0.96	0	9299	0
GO:0009629	response to gravity	6e-05	-1.056	-7.719	2.909	0.847	0	9629	0
GO:0050910	detection of mechanical stimulus involved in sensory perception of sound	3e-05	null	null	2.643	0.539	0.903	9629	1
GO:0050982	detection of mechanical stimulus	0.00013	null	null	3.212	0.807	0.578	9629	1
GO:0050974	detection of mechanical stimulus involved in sensory perception	7e-05	null	null	2.949	0.525	0.859	9629	1
GO:0071479	cellular response to ionizing radiation	0.00015	null	null	3.287	0.818	0.556	9629	1
GO:0016339	calcium-dependent cell-cell adhesion via plasma membrane cell adhesion molecules	4e-05	-0.28	6.805	2.708	0.979	0	16339	0
GO:0044331	cell-cell adhesion mediated by cadherin	3e-05	null	null	2.642	0.909	0.585	16339	1
GO:0031128	developmental induction	8e-05	5.27	-4.4	3.007	0.645	0	31128	0
GO:0043388	positive regulation of DNA binding	0.00013	-6.116	-1.682	3.217	0.863	0	43388	0
GO:0050905	neuromuscular process	0.00023	5.82	0.659	3.473	0.61	0	50905	0
GO:0050885	neuromuscular process controlling balance	0.00012	null	null	3.188	0.621	0.606	50905	1
GO:0051653	spindle localization	0.0002	-4.991	4.53	3.406	0.819	0.018	51653	0
GO:0051293	establishment of spindle localization	0.00019	null	null	3.379	0.756	0.985	51653	1
GO:0051294	establishment of spindle orientation	0.00014	null	null	3.245	0.746	0.975	51653	1
GO:0000132	establishment of mitotic spindle orientation	0.00013	null	null	3.207	0.747	0.696	51653	1
GO:0040001	establishment of mitotic spindle localization	0.00016	null	null	3.322	0.758	0.97	51653	1
GO:1904019	epithelial cell apoptotic process	0.00015	1.874	6.522	3.298	0.796	0.108	1904019	0
GO:0072332	intrinsic apoptotic signaling pathway by p53 class mediator	0.00016	null	null	3.318	0.662	0.627	1904019	1
GO:2001243	negative regulation of intrinsic apoptotic signaling pathway	0.00018	null	null	3.357	0.557	0.873	1904019	1
GO:0072577	endothelial cell apoptotic process	9e-05	null	null	3.06	0.802	0.606	1904019	1
GO:1901796	regulation of signal transduction by p53 class mediator	0.00012	null	null	3.189	0.656	0.916	1904019	1
GO:0090200	positive regulation of release of cytochrome c from mitochondria	5e-05	null	null	2.797	0.556	0.952	1904019	1
GO:0090199	regulation of release of cytochrome c from mitochondria	8e-05	null	null	2.995	0.561	0.741	1904019	1
GO:0008630	intrinsic apoptotic signaling pathway in response to DNA damage	0.00021	null	null	3.434	0.653	0.869	1904019	1
GO:0042771	intrinsic apoptotic signaling pathway in response to DNA damage by p53 class mediator	9e-05	null	null	3.063	0.66	0.901	1904019	1
GO:0070252	actin-mediated cell contraction	0.00016	5.537	4.887	3.312	0.803	0.108	70252	0
GO:0042074	cell migration involved in gastrulation	8e-05	null	null	3.021	0.48	0.505	70252	1
GO:0003381	epithelial cell morphogenesis involved in gastrulation	1e-05	null	null	1.949	0.465	0.708	70252	1
GO:0003383	apical constriction	2e-05	null	null	2.415	0.478	0.868	70252	1
GO:0003384	apical constriction involved in gastrulation	1e-05	null	null	1.924	0.455	0.82	70252	1
GO:0030048	actin filament-based movement	0.00021	null	null	3.422	0.808	0.639	70252	1
GO:0034333	adherens junction assembly	0.00018	-3.225	4.682	3.361	0.791	0.109	34333	0
GO:0034332	adherens junction organization	0.00023	null	null	3.464	0.789	0.891	34333	1
GO:1900046	regulation of hemostasis	0.00018	-4.85	0.111	3.36	0.837	0.143	1900046	0
GO:0030193	regulation of blood coagulation	0.00018	null	null	3.36	0.349	0.962	1900046	1
GO:0030195	negative regulation of blood coagulation	9e-05	null	null	3.064	0.352	0.962	1900046	1
GO:1900047	negative regulation of hemostasis	9e-05	null	null	3.064	0.784	0.848	1900046	1
GO:0042730	fibrinolysis	5e-05	null	null	2.771	0.368	0.965	1900046	1
GO:0038195	urokinase plasminogen activator signaling pathway	0	-2.836	-5.933	1.591	0.773	0.165	38195	0
GO:0035330	regulation of hippo signaling	3e-05	-3.602	-4.833	2.62	0.683	0.22	35330	0
GO:0035331	negative regulation of hippo signaling	2e-05	null	null	2.36	0.653	0.847	35330	1
GO:0061387	regulation of extent of cell growth	0.0002	-4.026	0.836	3.405	0.664	0.381	61387	0
GO:0046620	regulation of organ growth	0.0002	null	null	3.403	0.448	0.745	61387	1
GO:0046622	positive regulation of organ growth	9e-05	null	null	3.052	0.45	0.893	61387	1
GO:0030516	regulation of axon extension	0.00017	null	null	3.327	0.34	0.94	61387	1
GO:0048846	axon extension involved in axon guidance	6e-05	null	null	2.883	0.353	0.887	61387	1
GO:0048841	regulation of axon extension involved in axon guidance	4e-05	null	null	2.73	0.286	0.982	61387	1
GO:1902284	neuron projection extension involved in neuron projection guidance	6e-05	null	null	2.883	0.36	0.887	61387	1
GO:0048675	axon extension	0.00025	null	null	3.503	0.38	0.769	61387	1
GO:0001736	establishment of planar polarity	0.00019	5.559	-3.834	3.379	0.521	0.385	1736	0
GO:0031290	retinal ganglion cell axon guidance	6e-05	null	null	2.921	0.368	0.658	1736	1
GO:0010977	negative regulation of neuron projection development	0.00021	null	null	3.435	0.331	0.876	1736	1
GO:1902667	regulation of axon guidance	6e-05	null	null	2.905	0.293	0.809	1736	1
GO:0035220	wing disc development	0.00025	null	null	3.509	0.444	0.687	1736	1
GO:0048814	regulation of dendrite morphogenesis	0.00015	null	null	3.289	0.363	0.888	1736	1
GO:0016318	ommatidial rotation	2e-05	null	null	2.297	0.416	0.873	1736	1
GO:0007560	imaginal disc morphogenesis	0.00024	null	null	3.493	0.417	0.975	1736	1
GO:0042067	establishment of ommatidial planar polarity	3e-05	null	null	2.618	0.399	0.907	1736	1
GO:0035315	hair cell differentiation	0.00013	null	null	3.221	0.418	0.715	1736	1
GO:0060118	vestibular receptor cell development	0	null	null	1.681	0.447	0.736	1736	1
GO:0050773	regulation of dendrite development	0.00023	null	null	3.465	0.363	0.736	1736	1
GO:0050774	negative regulation of dendrite morphogenesis	3e-05	null	null	2.554	0.372	0.807	1736	1
GO:0001738	morphogenesis of a polarized epithelium	0.00021	null	null	3.437	0.522	0.759	1736	1
GO:2000171	negative regulation of dendrite development	4e-05	null	null	2.721	0.371	0.824	1736	1
GO:0060114	vestibular receptor cell differentiation	0	null	null	1.681	0.453	0.736	1736	1
GO:0003382	epithelial cell morphogenesis	8e-05	null	null	3.021	0.463	0.644	1736	1
GO:0060116	vestibular receptor cell morphogenesis	0	null	null	1.38	0.43	0.972	1736	1
GO:0007472	wing disc morphogenesis	0.00019	null	null	3.379	0.423	0.945	1736	1
GO:0010771	negative regulation of cell morphogenesis involved in differentiation	0.00015	null	null	3.271	0.391	0.687	1736	1
GO:0045598	regulation of fat cell differentiation	0.00023	2.627	-2.977	3.465	0.487	0.414	45598	0
GO:0007412	axon target recognition	2e-05	null	null	2.326	0.421	0.577	45598	1
GO:0042490	mechanoreceptor differentiation	0.00017	null	null	3.344	0.445	0.519	45598	1
GO:0008038	neuron recognition	0.00012	null	null	3.178	0.444	0.641	45598	1
GO:0046530	photoreceptor cell differentiation	0.00026	null	null	3.518	0.435	0.671	45598	1
GO:0007413	axonal fasciculation	6e-05	null	null	2.872	0.44	0.777	45598	1
GO:0007016	cytoskeletal anchoring at plasma membrane	6e-05	-4.594	2.061	2.867	0.731	0.417	7016	0
GO:0008340	determination of adult lifespan	0.0002	5.492	-1.673	3.413	0.517	0.433	8340	0
GO:0010259	multicellular organism aging	0.00023	null	null	3.477	0.514	0.834	8340	1
GO:2000117	negative regulation of cysteine-type endopeptidase activity	0.00018	-5.215	-2.219	3.367	0.771	0.454	2000117	0
GO:2001268	negative regulation of cysteine-type endopeptidase activity involved in apoptotic signaling pathway	1e-05	null	null	2.14	0.605	0.77	2000117	1
GO:2001267	regulation of cysteine-type endopeptidase activity involved in apoptotic signaling pathway	2e-05	null	null	2.507	0.62	0.805	2000117	1
GO:0043154	negative regulation of cysteine-type endopeptidase activity involved in apoptotic process	0.00017	null	null	3.34	0.665	0.894	2000117	1
GO:0030850	prostate gland development	9e-05	5.065	-1.81	3.052	0.504	0.459	30850	0
GO:0060742	epithelial cell differentiation involved in prostate gland development	2e-05	null	null	2.47	0.479	0.72	30850	1
GO:0050818	regulation of coagulation	0.0002	1.586	-0.895	3.402	0.496	0.461	50818	0
GO:0050819	negative regulation of coagulation	0.00011	null	null	3.133	0.468	0.857	50818	1
GO:0045766	positive regulation of angiogenesis	0.00023	null	null	3.464	0.423	0.595	50818	1
GO:1904018	positive regulation of vasculature development	0.00025	null	null	3.511	0.424	0.905	50818	1
GO:0061072	iris morphogenesis	1e-05	5.026	-2.425	2.246	0.467	0.469	61072	0
GO:0048048	embryonic eye morphogenesis	9e-05	null	null	3.053	0.426	0.762	61072	1
GO:0031076	embryonic camera-type eye development	9e-05	null	null	3.065	0.444	0.706	61072	1
GO:0048596	embryonic camera-type eye morphogenesis	6e-05	null	null	2.899	0.429	0.832	61072	1
GO:0060235	lens induction in camera-type eye	1e-05	null	null	2.064	0.475	0.82	61072	1
GO:0060219	camera-type eye photoreceptor cell differentiation	4e-05	null	null	2.723	0.392	0.889	61072	1
GO:0042051	compound eye photoreceptor development	5e-05	null	null	2.763	0.385	0.912	61072	1
GO:0060119	inner ear receptor cell development	0.00012	null	null	3.176	0.395	0.884	61072	1
GO:0010842	retina layer formation	6e-05	null	null	2.863	0.434	0.874	61072	1
GO:0001751	compound eye photoreceptor cell differentiation	9e-05	null	null	3.041	0.377	0.939	61072	1
GO:0001754	eye photoreceptor cell differentiation	0.0002	null	null	3.398	0.362	0.961	61072	1
GO:0003407	neural retina development	0.00015	null	null	3.27	0.435	0.819	61072	1
GO:0001745	compound eye morphogenesis	0.00015	null	null	3.293	0.412	0.832	61072	1
GO:0002088	lens development in camera-type eye	0.00014	null	null	3.256	0.439	0.796	61072	1
GO:0002089	lens morphogenesis in camera-type eye	5e-05	null	null	2.763	0.441	0.801	61072	1
GO:0060113	inner ear receptor cell differentiation	0.00016	null	null	3.3	0.394	0.973	61072	1
GO:0042462	eye photoreceptor cell development	0.00013	null	null	3.213	0.366	0.938	61072	1
GO:0042461	photoreceptor cell development	0.00017	null	null	3.348	0.416	0.809	61072	1
GO:0060059	embryonic retina morphogenesis in camera-type eye	3e-05	null	null	2.573	0.444	0.757	61072	1
GO:0042472	inner ear morphogenesis	0.00024	null	null	3.489	0.405	0.832	61072	1
GO:0045465	R8 cell differentiation	1e-05	null	null	2.004	0.429	0.656	61072	1
GO:0045466	R7 cell differentiation	3e-05	null	null	2.535	0.403	0.883	61072	1
GO:0045467	R7 cell development	1e-05	null	null	2	0.424	0.803	61072	1
GO:0045463	R8 cell development	0	null	null	1.415	0.451	0.752	61072	1
GO:0060042	retina morphogenesis in camera-type eye	0.00015	null	null	3.27	0.414	0.894	61072	1
GO:0048749	compound eye development	0.0002	null	null	3.405	0.434	0.768	61072	1
GO:0007164	establishment of tissue polarity	0.00019	5.899	-3.532	3.38	0.568	0.478	7164	0
GO:0035114	imaginal disc-derived appendage morphogenesis	0.00021	5.46	-2.197	3.436	0.495	0.483	35114	0
GO:0035120	post-embryonic appendage morphogenesis	0.00021	null	null	3.427	0.488	0.887	35114	1
GO:0007476	imaginal disc-derived wing morphogenesis	0.00018	null	null	3.368	0.415	0.989	35114	1
GO:0048737	imaginal disc-derived appendage development	0.00022	null	null	3.443	0.501	0.874	35114	1
GO:0008587	imaginal disc-derived wing margin morphogenesis	2e-05	null	null	2.496	0.461	0.884	35114	1
GO:0008586	imaginal disc-derived wing vein morphogenesis	2e-05	null	null	2.477	0.462	0.883	35114	1
GO:0008589	regulation of smoothened signaling pathway	0.00016	-3.032	-4.604	3.309	0.664	0.495	8589	0
GO:0001959	regulation of cytokine-mediated signaling pathway	0.00019	null	null	3.385	0.653	0.545	8589	1
GO:0042058	regulation of epidermal growth factor receptor signaling pathway	0.00015	null	null	3.28	0.656	0.941	8589	1
GO:0060759	regulation of response to cytokine stimulus	0.0002	null	null	3.404	0.707	0.771	8589	1
GO:0045880	positive regulation of smoothened signaling pathway	7e-05	null	null	2.923	0.663	0.858	8589	1
GO:0090263	positive regulation of canonical Wnt signaling pathway	0.00019	null	null	3.386	0.624	0.652	8589	1
GO:1901184	regulation of ERBB signaling pathway	0.00016	null	null	3.309	0.656	0.539	8589	1
GO:1901186	positive regulation of ERBB signaling pathway	6e-05	null	null	2.864	0.656	0.891	8589	1
GO:0010803	regulation of tumor necrosis factor-mediated signaling pathway	5e-05	null	null	2.821	0.673	0.925	8589	1
GO:0045747	positive regulation of Notch signaling pathway	0.00014	null	null	3.241	0.655	0.535	8589	1
GO:0045742	positive regulation of epidermal growth factor receptor signaling pathway	5e-05	null	null	2.828	0.658	0.881	8589	1
GO:0042332	gravitaxis	2e-05	-1.599	-7.553	2.294	0.819	0.495	42332	0
GO:0061045	negative regulation of wound healing	0.00011	-3.656	-4.112	3.163	0.632	0.498	61045	0
GO:0046329	negative regulation of JNK cascade	7e-05	null	null	2.94	0.593	0.85	61045	1
GO:0043506	regulation of JUN kinase activity	0.00015	null	null	3.276	0.604	0.839	61045	1
GO:0043508	negative regulation of JUN kinase activity	2e-05	null	null	2.465	0.608	0.92	61045	1
GO:0042246	tissue regeneration	0.00016	null	null	3.317	0.433	0.782	61045	1
GO:0043403	skeletal muscle tissue regeneration	5e-05	null	null	2.804	0.46	0.866	61045	1
GO:0032873	negative regulation of stress-activated MAPK cascade	9e-05	null	null	3.053	0.588	0.985	61045	1
GO:0043407	negative regulation of MAP kinase activity	0.00022	null	null	3.444	0.578	0.866	61045	1
GO:0070303	negative regulation of stress-activated protein kinase signaling cascade	9e-05	null	null	3.057	0.621	0.616	61045	1
GO:1903035	negative regulation of response to wounding	0.00015	null	null	3.273	0.653	0.895	61045	1

### Sheet: 3-REVIGO Cellular Component
term_ID	description	frequency	plot_X	plot_Y	plot_size	uniqueness	dispensability	representative	eliminated
GO:0005623	cell	0.53553	-0.616	-0.828	6.722	0.99	0	5623	0
GO:0005912	adherens junction	0.00146	2.467	1.99	4.157	0.922	0	5912	0
GO:0005911	cell-cell junction	0.00222	null	null	4.339	0.924	0.855	5912	1
GO:0005913	cell-cell adherens junction	0.00028	null	null	3.44	0.926	0.882	5912	1
GO:0070161	anchoring junction	0.00151	null	null	4.172	0.925	0.828	5912	1
GO:0030054	cell junction	0.00445	1.07	-3.751	4.641	0.978	0	30054	0
GO:0031974	membrane-enclosed lumen	0.02742	4.282	0.385	5.431	0.978	0	31974	0
GO:0031982	vesicle	0.01362	-7.424	-0.671	5.127	0.685	0	31982	0
GO:0032991	macromolecular complex	0.14008	1.136	-1.926	6.139	0.981	0	32991	0
GO:0043226	organelle	0.20788	0.318	2.671	6.311	0.982	0	43226	0
GO:0045202	synapse	0.00299	-1.009	-5.757	4.468	0.978	0	45202	0
GO:0089717	spanning component of membrane	1e-05	1.506	-6.189	1.964	0.965	0	89717	0
GO:0098862	cluster of actin-based cell projections	0.00034	-5.057	-5.214	3.526	0.91	0	98862	0
GO:0098805	whole membrane	0.00888	3.407	4.556	4.941	0.96	0.023	98805	0
GO:0097447	dendritic tree	1e-05	-0.372	5.016	1.792	0.866	0.031	97447	0
GO:0032421	stereocilium bundle	0.00012	null	null	3.079	0.846	0.545	97447	1
GO:0043005	neuron projection	0.0019	null	null	4.271	0.806	0.881	97447	1
GO:0036477	somatodendritic compartment	0.00119	null	null	4.068	0.826	0.727	97447	1
GO:0030425	dendrite	0.00076	null	null	3.872	0.815	0.823	97447	1
GO:0030424	axon	0.00088	null	null	3.94	0.813	0.88	97447	1
GO:0019898	extrinsic component of membrane	0.00249	-3.754	-5.967	4.389	0.959	0.035	19898	0
GO:0045177	apical part of cell	0.00085	-0.686	-4.449	3.922	0.905	0.041	45177	0
GO:0009986	cell surface	0.00241	-1.752	-6.696	4.375	0.898	0.047	9986	0
GO:0098796	membrane protein complex	0.02473	4.367	-1.798	5.386	0.926	0.049	98796	0
GO:0097458	neuron part	0.0032	-2.232	1.267	4.498	0.896	0.052	97458	0
GO:0042995	cell projection	0.0105	5.038	5.475	5.014	0.885	0.06	42995	0
GO:0044463	cell projection part	0.00685	3.822	6.603	4.829	0.845	0.065	44463	0
GO:0042175	nuclear outer membrane-endoplasmic reticulum membrane network	0.00771	-5.355	-2.869	4.88	0.783	0.065	42175	0
GO:0005783	endoplasmic reticulum	0.01332	null	null	5.118	0.568	0.756	42175	1
GO:0012505	endomembrane system	0.02811	1.662	7.776	5.442	0.874	0.076	12505	0
GO:0044459	plasma membrane part	0.02405	5.527	2.635	5.374	0.812	0.084	44459	0
GO:0005886	plasma membrane	0.1051	null	null	6.015	0.785	0.637	44459	1
GO:0005829	cytosol	0.02553	-5.839	5.416	5.4	0.743	0.085	5829	0
GO:0071944	cell periphery	0.11583	-0.528	8.191	6.057	0.852	0.108	71944	0
GO:0016021	integral component of membrane	0.55868	4.101	-4.127	6.74	0.948	0.11	16021	0
GO:0044424	intracellular part	0.35654	-3.273	7.033	6.545	0.766	0.222	44424	0
GO:0044214	spanning component of plasma membrane	1e-05	6.291	0.766	1.964	0.867	0.263	44214	0
GO:0005856	cytoskeleton	0.01542	-6.935	2.802	5.181	0.641	0.294	5856	0
GO:0015630	microtubule cytoskeleton	0.009	null	null	4.947	0.639	0.525	5856	1
GO:0005815	microtubule organizing center	0.0035	null	null	4.537	0.601	0.792	5856	1
GO:0005813	centrosome	0.00185	null	null	4.261	0.62	0.747	5856	1
GO:0044430	cytoskeletal part	0.01296	null	null	5.106	0.557	0.907	5856	1
GO:0043232	intracellular non-membrane-bounded organelle	0.07946	null	null	5.893	0.574	0.677	5856	1
GO:0005622	intracellular	0.41175	-1.959	7.603	6.608	0.824	0.321	5622	0
GO:0031984	organelle subcompartment	0.00269	-7.47	1.739	4.422	0.631	0.324	31984	0
GO:0044444	cytoplasmic part	0.12659	-4.836	5.982	6.095	0.743	0.347	44444	0
GO:0016604	nuclear body	0.00189	-7.609	1.322	4.269	0.587	0.361	16604	0
GO:0001650	fibrillar center	0.00035	null	null	3.538	0.624	0.69	16604	1
GO:0044452	nucleolar part	0.00153	null	null	4.177	0.585	0.579	16604	1
GO:0044451	nucleoplasm part	0.00895	null	null	4.945	0.535	0.824	16604	1
GO:0070013	intracellular organelle lumen	0.02741	null	null	5.431	0.511	0.949	16604	1
GO:0043233	organelle lumen	0.02741	null	null	5.431	0.56	0.973	16604	1
GO:0005730	nucleolus	0.00664	null	null	4.815	0.538	0.796	16604	1
GO:0031981	nuclear lumen	0.02287	null	null	5.352	0.504	0.696	16604	1
GO:0016605	PML body	0.0002	null	null	3.292	0.641	0.632	16604	1
GO:0016607	nuclear speck	0.00091	null	null	3.953	0.604	0.806	16604	1
GO:0005654	nucleoplasm	0.01372	null	null	5.13	0.522	0.867	16604	1
GO:0043228	non-membrane-bounded organelle	0.08408	-7.67	-0.966	5.918	0.674	0.374	43228	0
GO:0043227	membrane-bounded organelle	0.14447	null	null	6.153	0.652	0.579	43228	1
GO:0043231	intracellular membrane-bounded organelle	0.1376	null	null	6.132	0.53	0.635	43228	1
GO:0043229	intracellular organelle	0.19917	null	null	6.292	0.566	0.701	43228	1
GO:0044422	organelle part	0.09427	null	null	5.967	0.67	0.514	43228	1
GO:0005634	nucleus	0.08965	null	null	5.946	0.551	0.753	43228	1
GO:0044464	cell part	0.52385	-1.67	7.764	6.712	0.827	0.378	44464	0
GO:0019897	extrinsic component of plasma membrane	0.00104	6.281	1.273	4.009	0.824	0.394	19897	0
GO:0005887	integral component of plasma membrane	0.01211	null	null	5.076	0.792	0.645	19897	1
GO:0031226	intrinsic component of plasma membrane	0.01299	null	null	5.106	0.793	0.831	19897	1
GO:0098797	plasma membrane protein complex	0.00936	null	null	4.964	0.781	0.801	19897	1
GO:0016342	catenin complex	5e-05	null	null	2.66	0.841	0.71	19897	1
GO:0005853	eukaryotic translation elongation factor 1 complex	0.00012	-5.672	4.639	3.067	0.809	0.403	5853	0
GO:0031224	intrinsic component of membrane	0.55975	4.451	-3.793	6.741	0.949	0.407	31224	0
GO:0031090	organelle membrane	0.02003	-7.764	-0.133	5.295	0.6	0.435	31090	0
GO:0044446	intracellular organelle part	0.08938	null	null	5.944	0.505	0.727	31090	1
GO:0044428	nuclear part	0.0312	null	null	5.487	0.54	0.58	31090	1
GO:0005737	cytoplasm	0.26017	-4.034	6.506	6.408	0.741	0.439	5737	0
GO:0042581	specific granule	5e-05	-6.374	0.396	2.715	0.646	0.472	42581	0
GO:0098588	bounding membrane of organelle	0.01196	null	null	5.071	0.599	0.728	42581	1
GO:0012506	vesicle membrane	0.00223	null	null	4.342	0.604	0.531	42581	1
GO:0044433	cytoplasmic vesicle part	0.00346	null	null	4.532	0.545	0.922	42581	1
GO:0030667	secretory granule membrane	0.00018	null	null	3.248	0.579	0.853	42581	1
GO:0030659	cytoplasmic vesicle membrane	0.00206	null	null	4.308	0.548	0.879	42581	1
GO:0097708	intracellular vesicle	0.00731	null	null	4.857	0.588	0.861	42581	1
GO:0030141	secretory granule	0.00069	null	null	3.833	0.591	0.801	42581	1
GO:0035579	specific granule membrane	1e-05	null	null	2.072	0.636	0.686	42581	1
GO:0099503	secretory vesicle	0.00113	null	null	4.045	0.621	0.834	42581	1
GO:0031410	cytoplasmic vesicle	0.00729	null	null	4.856	0.565	0.769	42581	1
GO:0098827	endoplasmic reticulum subcompartment	0.00011	-6.703	0.957	3.03	0.653	0.496	98827	0
GO:0044432	endoplasmic reticulum part	0.00819	null	null	4.906	0.534	0.88	98827	1
GO:0005788	endoplasmic reticulum lumen	0.00027	null	null	3.417	0.596	0.549	98827	1
GO:0005789	endoplasmic reticulum membrane	0.00761	null	null	4.874	0.529	0.727	98827	1

### Sheet: 4-REVIGO Molecular Function
term_ID	description	frequency	plot_X	plot_Y	plot_size	uniqueness	dispensability	representative	eliminated
GO:0003674	molecular_function	1	-4.435	3.3	7.149	1	0	3674	0
GO:0003712	transcription cofactor activity	0.0025	0.46	2.371	4.547	0.923	0	3712	0
GO:0003714	transcription corepressor activity	0.0005	null	null	3.847	0.923	0.843	3712	1
GO:0003824	catalytic activity	0.65827	4.964	2.913	6.967	0.986	0	3824	0
GO:0005488	binding	0.55656	-1.634	1.241	6.894	0.981	0	5488	0
GO:0016773	phosphotransferase activity, alcohol group as acceptor	0.04703	-1.381	5.509	5.821	0.856	0	16773	0
GO:0004672	protein kinase activity	0.0339	null	null	5.679	0.853	0.7	16773	1
GO:0004674	protein serine/threonine kinase activity	0.00996	null	null	5.147	0.864	0.729	16773	1
GO:0016301	kinase activity	0.06056	null	null	5.931	0.854	0.77	16773	1
GO:0019825	oxygen binding	0.00057	-3.247	4.375	3.904	0.898	0	19825	0
GO:0038023	signaling receptor activity	0.0215	2.066	5.504	5.481	0.941	0	38023	0
GO:0060089	molecular transducer activity	0.02707	2.739	1.665	5.581	0.959	0	60089	0
GO:0035375	zymogen binding	0	5.811	-2.371	1.556	0.775	0.026	35375	0
GO:0008144	drug binding	0.00178	6.959	2.391	4.4	0.891	0.038	8144	0
GO:0005515	protein binding	0.0441	0.079	-4.025	5.793	0.862	0.055	5515	0
GO:0016740	transferase activity	0.21036	5.145	4.547	6.472	0.954	0.062	16740	0
GO:0005509	calcium ion binding	0.00967	-6.146	1.575	5.134	0.831	0.067	5509	0
GO:0020037	heme binding	0.01357	-3.332	-1.97	5.281	0.858	0.07	20037	0
GO:0048037	cofactor binding	0.05599	1.583	-8.777	5.897	0.858	0.087	48037	0
GO:0008135	translation factor activity, RNA binding	0.00909	-5.936	-4.586	5.107	0.831	0.116	8135	0
GO:0003746	translation elongation factor activity	0.00369	null	null	4.715	0.841	0.541	8135	1
GO:0036094	small molecule binding	0.21337	-0.59	-7.944	6.478	0.837	0.117	36094	0
GO:0046906	tetrapyrrole binding	0.0153	-5.955	-2.814	5.333	0.857	0.123	46906	0
GO:0003676	nucleic acid binding	0.21226	-3.452	-5.63	6.475	0.814	0.183	3676	0
GO:0043167	ion binding	0.33492	-1.593	-7.755	6.673	0.828	0.197	43167	0
GO:0043169	cation binding	0.15599	-5.616	-1.146	6.342	0.813	0.224	43169	0
GO:0070097	delta-catenin binding	1e-05	6.563	-2.846	2.228	0.76	0.246	70097	0
GO:1901363	heterocyclic compound binding	0.41115	-1.806	-6.821	6.763	0.824	0.262	1901363	0
GO:0097159	organic cyclic compound binding	0.41137	-2.224	-7.354	6.763	0.824	0.292	97159	0
GO:0033613	activating transcription factor binding	0.00016	5.448	-4.157	3.354	0.729	0.297	33613	0
GO:0003723	RNA binding	0.05283	-5.019	-5.148	5.871	0.816	0.32	3723	0
GO:0008013	beta-catenin binding	0.00021	5.925	-3.323	3.473	0.725	0.347	8013	0
GO:0005506	iron ion binding	0.01548	-6.325	1.091	5.338	0.824	0.359	5506	0
GO:0046872	metal ion binding	0.15425	null	null	6.337	0.779	0.519	5506	1
GO:0046914	transition metal ion binding	0.06942	null	null	5.99	0.796	0.691	5506	1
GO:0050839	cell adhesion molecule binding	0.00088	5.671	-4.77	4.095	0.703	0.385	50839	0
GO:0045296	cadherin binding	0.00062	6.113	-4.349	3.939	0.709	0.414	45296	0
GO:0030377	urokinase plasminogen activator receptor activity	0	2.344	5.248	1.591	0.94	0.422	30377	0
GO:0031072	heat shock protein binding	0.00091	5.364	-3.63	4.108	0.702	0.425	31072	0
GO:0019904	protein domain specific binding	0.00147	5.306	-4.512	4.315	0.694	0.441	19904	0
GO:0016772	transferase activity, transferring phosphorus-containing groups	0.08504	-1.05	5.646	6.078	0.89	0.446	16772	0
GO:0042803	protein homodimerization activity	0.00221	6.125	-3.811	4.493	0.686	0.472	42803	0
GO:0005102	receptor binding	0.0042	null	null	4.772	0.673	0.543	42803	1
GO:0008134	transcription factor binding	0.0032	null	null	4.653	0.679	0.503	42803	1
GO:0046983	protein dimerization activity	0.01157	null	null	5.212	0.65	0.625	42803	1
GO:0042802	identical protein binding	0.004	null	null	4.751	0.674	0.53	42803	1
GO:0019899	enzyme binding	0.00618	null	null	4.94	0.665	0.565	42803	1
GO:0003677	DNA binding	0.12549	-4.387	-5.267	6.247	0.799	0.487	3677	0
